# Evaluating *de novo* assembly and binning strategies for time-series drinking water metagenomes

**DOI:** 10.1101/2021.07.11.451960

**Authors:** Solize Vosloo, Linxuan Huo, Christopher L. Anderson, Zihan Dai, Maria Sevillano, Ameet Pinto

**Author notes:** Corresponding author: Ameet Pinto.

## Abstract

Reconstructing microbial genomes from metagenomic short-read data can be challenging due to the unknown and uneven complexity of microbial communities. This complexity encompasses highly diverse populations which often includes strain variants. Reconstructing high-quality genomes is a crucial part of the metagenomic workflow as subsequent ecological and metabolic inferences depend on their accuracy, quality, and completeness. In contrast to microbial communities in other ecosystems, there has been no systematic assessment of genome-centric metagenomic workflows for drinking water microbiomes. In this study, we assessed the performance of a combination of assembly and binning strategies for time-series drinking water metagenomes that were collected over a period of 6 months. The goal of this study was to identify the combination of assembly and binning approaches that results in high quality and quantity metagenome-assembled genomes (MAGs), representing most of the sequenced metagenome. Our findings suggest that the metaSPAdes co-assembly strategies had the best performance as they resulted in larger and less fragmented assemblies with at least 85% of the sequence data mapping to contigs greater than 1kbp. Furthermore, a combination of metaSPAdes co-assembly strategies and MetaBAT2 produced the highest number of medium-quality MAGs while capturing at least 70% of the metagenomes based on read recruitment. Utilizing different assembly/binning approaches also assist in the reconstruction of unique MAGs from closely related species that would have otherwise collapsed into a single MAG using a single workflow. Overall, our study suggests that leveraging multiple binning approaches with different metaSPAdes co-assembly strategies may be required to maximize the recovery of good-quality MAGs, which more accurately capture the microbial diversity of drinking water samples.
