## Supplementary material for "Evaluating *de novo* assembly and binning strategies for time-series drinking water metagenomes": Table S11

### Sheet: Sheet1
Table S11: Summary statistics of unrefined bins sets (completeness > 50%) associated with 8 assembly/binning combinations before and after reassembly, respectively.
Assembler	Assembly appraoch	Binning algorithm	Assembly/binning approach	Assembly	Contig length (kbp)	Number bins	Mapping rate	Completeness (%,M ± SD)	Contamination (%,M ± SD)	Strain heterogeniety (%,M ± SD)	Total length (Mbp, M ± SD)	N50 (kbp, M ± SD)	Number contigs (counts, M ± SD)
metaSPAdes	Co-assembly	CONCOCT	metaSPAdes + Co-assembly + CONCOCT	Origional assembly	2.5	129	71.95 ± 6.8	83.47 ± 16.18	63.79 ± 114.82	23.36 ± 27.45	6.41 ± 5.26	26.48 ± 36.59	581 ± 394
metaSPAdes	Co-assembly	DAS Tool	metaSPAdes + Co-assembly + DAS Tool	Origional assembly	2.5	144	58.31 ± 6.04	89.93 ± 11.34	2.97 ± 3.81	22.68 ± 28.55	3.9 ± 1.77	85.36 ± 120.46	241 ± 216
metaSPAdes	Co-assembly	MetaBAT	metaSPAdes + Co-assembly + MetaBAT	Origional assembly	2.5	188	53.61 ± 4.37	84.89 ± 15.12	5.82 ± 14.67	24.04 ± 29.94	3.77 ± 2.15	70.05 ± 110.35	305 ± 328
metaSPAdes	Time-discrete assembly	CONCOCT	metaSPAdes + Time-discrete assembly + CONCOCT	Origional assembly	2.5	120	64.88 ± 6.81	89.79 ± 12.84	280.31 ± 318.31	85.48 ± 22.02	15.01 ± 12.59	30.07 ± 65.98	1452 ± 915
metaSPAdes	Co-assembly	CONCOCT	metaSPAdes + Co-assembly + CONCOCT	Origional assembly	1	152	78.65 ± 5.61	81.33 ± 15.6	102.51 ± 187.53	23.97 ± 26.11	8.15 ± 8.12	9.85 ± 15.21	2075 ± 2325
metaSPAdes	Co-assembly	DAS Tool	metaSPAdes + Co-assembly + DAS Tool	Origional assembly	1	182	64.46 ± 5.92	87.03 ± 14.12	5.49 ± 9.25	23.73 ± 27.79	3.84 ± 1.9	28.88 ± 28.13	625 ± 1339
metaSPAdes	Co-assembly	MetaBAT	metaSPAdes + Co-assembly + MetaBAT	Origional assembly	1	225	62.26 ± 5.59	85.26 ± 15.23	14.25 ± 35.68	23.39 ± 27.51	4.25 ± 3.22	58.44 ± 107.33	698 ± 1015
metaSPAdes	Time-discrete assembly	CONCOCT	metaSPAdes + Time-discrete assembly + CONCOCT	Origional assembly	1	183	74.95 ± 6.09	83.02 ± 15.37	252.12 ± 389.35	68.05 ± 29.86	14.05 ± 15.6	9.04 ± 15.76	3442 ± 2488
metaSPAdes	Co-assembly	CONCOCT	metaSPAdes + Co-assembly + CONCOCT	Reassembly	2.5	139	-	82.81 ± 16.93	26.91 ± 47.05	16.81 ± 24.91	4.58 ± 2.9	68.46 ± 113.66	286 ± 253
metaSPAdes	Co-assembly	DAS Tool	metaSPAdes + Co-assembly + DAS Tool	Reassembly	2.5	133	-	82.35 ± 17.57	1.71 ± 1.99	13.27 ± 25.19	3.43 ± 1.76	102.54 ± 128.61	154 ± 161
metaSPAdes	Co-assembly	MetaBAT	metaSPAdes + Co-assembly + MetaBAT	Reassembly	2.5	69	-	78.2 ± 16.47	4.41 ± 11.71	9.88 ± 21.29	3.42 ± 2.42	91.5 ± 117.86	192 ± 238
metaSPAdes	Time-discrete assembly	CONCOCT	metaSPAdes + Time-discrete assembly + CONCOCT	Reassembly	2.5	111	-	83.56 ± 14.96	11.08 ± 27.92	17.31 ± 27.98	3.97 ± 1.66	74.29 ± 142.7	273 ± 243
metaSPAdes	Co-assembly	CONCOCT	metaSPAdes + Co-assembly + CONCOCT	Reassembly	1	159	-	81.73 ± 18.13	23.86 ± 42.87	15.9 ± 23.83	4.47 ± 3.29	67.97 ± 124.95	333 ± 312
metaSPAdes	Co-assembly	DAS Tool	metaSPAdes + Co-assembly + DAS Tool	Reassembly	1	156	-	85.82 ± 14.66	2.25 ± 3.14	15.45 ± 25.45	3.56 ± 1.76	89.03 ± 127.51	246 ± 253
metaSPAdes	Co-assembly	MetaBAT	metaSPAdes + Co-assembly + MetaBAT	Reassembly	1	183	-	83.16 ± 15.46	11.05 ± 29.38	20.81 ± 28.06	4.16 ± 3.04	64.43 ± 111.86	520 ± 742
metaSPAdes	Time-discrete assembly	CONCOCT	metaSPAdes + Time-discrete assembly + CONCOCT	Reassembly	1	128	-	78.82 ± 19.14	21.52 ± 41.98	18.24 ± 26.76	4.21 ± 2.75	43.83 ± 75.55	357 ± 281
