## Supplementary material for "Evaluating *de novo* assembly and binning strategies for time-series drinking water metagenomes": Table S1

### Sheet: Sheet1
Table S1: Summary statistics of sample information including sampling logistics (i.e., sample identification, date of sampling, duration of flushing, sampling, and filtering, etc.), measured physiochemical data and flow cytometric measurements.
Column1	Sample Id	Run	Date	Season	Flush duration (min)	Flush flow rate (L/min)	Flushed volume (L)	Collection duration (min)	Collection flow rate (L/min)	Volume collected (ml)	Filtering duration (min)	Volume filtered (ml)	Temperature (°C, M ± SD)	pH (M ± SD)	Conductivity (μS/m, M ± SD)	Dissolved oxygen (mg/l, M ± SD)	Total chlorine (mg/l, M ± SD)	Phosphate (mg/l,M ± SD)	Ammonium (μM, M ± SD)	Nitrate (μM, M ± SD)	Nitrite (μM, M ± SD)	Total cell counts (TCC, cells/ml, M ± SD)	Intact cell counts (ICC, cells/ml, M ± SD)	Total cell counts per 1,500 ml sample (TCC, cells/ml, M ± SD)	Intact cell counts per 1,500 ml sample (ICC, cells/ml, M ± SD)
	BW003	Run001	2019-03-01	Spring	31	3	93	7	2.8	1500	8	1500	22.55 ± 0.07	9.11 ± 0.01	247.6 ± 0.71	17.24 ± 0.11	1.43 ± 0.01	0.04 ± 0	29.65 ± 0.29	5.91 ± 0.93	0.17 ± 0	14561 ± 624	5240 ± 1	21841500	7860000
	BW015	Run005	2019-03-15	Spring	30	3	90	10	2.9	1500	7	1500	22.85 ± 0.21	9.24 ± 0.01	252.05 ± 2.19	17.12 ± 0.12	1.44 ± 0	0.04 ± 0	16.15 ± 0.29	9.68 ± 1.61	0.11 ± 0	22060 ± 424	8780 ± 257	33090000	13170000
	BW030	Run010	2019-04-02	Spring	31	3	93	5	2.8	1500	10	1500	18.9 ± 0.28	9.29 ± 0.01	249.95 ± 1.63	17.42 ± 0.24	1.71 ± 0.01	0.02 ± 0.01	29.36 ± 0	10.75 ± 0.93	0.13 ± 0	29760 ± 450	15758 ± 225	44640000	23637000
	BW045	Run015	2019-04-19	Spring	32	3	96	4	2.8	1500	10	1500	22.8 ± 0	9.3 ± 0.05	256.45 ± 4.03	15.54 ± 0.23	1.22 ± 0.01	0.04 ± 0.01	28.58 ± 1.22	9.14 ± 1.86	0.21 ± 0.01	32134 ± 1445	15300 ± 24	48201000	22950000
	BW060	Run020	2019-05-07	Spring	42	3.1	130.2	4	2.9	1500	16	1500	22.85 ± 0.07	9.3 ± 0.02	259.05 ± 0.07	15.31 ± 0.2	0.93 ± 0.01	0.04 ± 0.02	26.62 ± 0.68	7.53 ± 0.93	0.49 ± 0.03	42103 ± 894	19495 ± 272	63154500	29242500
	BW075	Run025	2019-05-24	Spring	32	3	96	5	2.8	1500	9	1500	21.4 ± 0	9.6 ± 0	259.85 ± 0.49	15.91 ± 0.25	1.42 ± 0.02	0.03 ± 0	29.36 ± 0.59	9.14 ± 0.93	0.24 ± 0.02	35191 ± 1436	10698 ± 476	52786500	16047000
	BW090	Run030	2019-06-11	Summer	31	3	93	6	2.9	1500	7	1500	22.9 ± 0	9.5 ± 0.05	270.9 ± 4.24	14.97 ± 0.25	1.37 ± 0	0.02 ± 0	29.95 ± 0	15.59 ± 4.06	0.32 ± 0.01	39825 ± 1957	13719 ± 287	59737500	20578500
	BW105	Run035	2019-06-28	Summer	34	2.9	98.6	4	2.7	1500	18	1500	22.25 ± 0.07	9.57 ± 0.08	261.6 ± 2.4	14.58 ± 0.01	1.38 ± 0	0.03 ± 0	28.77 ± 0.59	14.51 ± 0	0.64 ± 0.01	34796 ± 1008	10935 ± 221	52194000	16402500
	BW120	Run040	2019-07-16	Summer	37	3.2	118.4	3	3.2	1500	5	1500	22 ± 0.42	9.43 ± 0.01	235.55 ± 1.91	13.2 ± 0.21	1.71 ± 0.02	0.02 ± 0.01	31.32 ± 0.9	15.59 ± 0.93	0.62 ± 0.01	28867 ± 1327	7600 ± 177	43300500	11400000
	BW135	Run045	2019-08-02	Summer	35	3.3	115.5	4	0.3	1500	6	1500	22.7 ± 0	9.59 ± 0.01	240.55 ± 10.54	12.95 ± 0.35	1.94 ± 0.02	0.02 ± 0.02	30.14 ± 3.23	14.51 ± 1.61	0.57 ± 0	24079 ± 229	4201 ± 173	36118500	6301500
	BW150	Run050	2019-08-20	Summer	36	3.2	115.2	4	3	1500	7	1500	22.7 ± 0.14	9.58 ± 0.03	214.9 ± 0.42	12.52 ± 0.27	1.7 ± 0.03	0.03 ± 0.01	29.95 ± 0.59	10.21 ± 2.46	0.55 ± 0.01	37719 ± 977	7267 ± 270	56578500	10900500
	BW165	Run055	2019-09-06	Fall	33	3.2	105.6	4	3.1	1500	6	1500	22.35 ± 0.07	9.65 ± 0.01	212.05 ± 1.2	13.63 ± 0.01	1.67 ± 0.02	0.04 ± 0.01	29.55 ± 0.9	10.75 ± 0.93	0.51 ± 0.01	57207 ± 875	11772 ± 468	85810500	17658000
Average	-	-	-	-	33.6667	3.075	103.708	5	2.68333	1500	9.08333	1500	-	-	-	-	-	-	-	-	-	-	-	49787750	16345625
Standard deviation	-	-	-	-	3.42008	0.121543	13.0356	1.90693	0.763763	0	4.03301	0	-	-	-	-	-	-	-	-	-	-	-	1.63872e+07	6.87503e+06
Minimum	-	-	-	-	30	2.9	90	3	0.3	1500	5	1500	-	-	-	-	-	-	-	-	-	-	-	21841500	6301500
Maximum	-	-	-	-	42	3.3	130.2	10	3.2	1500	18	1500	-	-	-	-	-	-	-	-	-	-	-	85810500	29242500
Abbreviations: BW, bulk water; min, minute; L, liter; ml, milliliter; L/min, liter per minute; C°, degree Celsius; μS/m, microsiemens per meter; μM, micromolar; M, mean; SD, standard deviation.
