## Supplementary material for "Evaluating *de novo* assembly and binning strategies for time-series drinking water metagenomes": Table S2

### Sheet: Sheet1
Table S2: Thirty-two assembly/binning approaches that were used to reconstruct draft and curated metagenome-assembled genomes (MAGs).
Assembler	Assembly strategy	Assembler/Assembly strategy*	Samples used for assembly combinations	Binning algorithm	Assembly/binning approach**
metaSPAdes	Co-assembly	metaSPAdes + co-assembly	BW003 + BW015 + BW030 + BW045 + BW060 + BW075 + BW090 + BW105 + BW120 + BW135 + BW150 + BW165 + C01 + C02 + C03	CONCOCT	metaSPAdes co-assembly + CONCOCT
metaSPAdes	Co-assembly	metaSPAdes + co-assembly	BW003 + BW015 + BW030 + BW045 + BW060 + BW075 + BW090 + BW105 + BW120 + BW135 + BW150 + BW165 + C01 + C02 + C03	DAS Tool	metaSPAdes co-assembly + DAS Tool
metaSPAdes	Co-assembly	metaSPAdes + co-assembly	BW003 + BW015 + BW030 + BW045 + BW060 + BW075 + BW090 + BW105 + BW120 + BW135 + BW150 + BW165 + C01 + C02 + C03	MaxBin	metaSPAdes co-assembly + MaxBin
metaSPAdes	Co-assembly	metaSPAdes + co-assembly	BW003 + BW015 + BW030 + BW045 + BW060 + BW075 + BW090 + BW105 + BW120 + BW135 + BW150 + BW165 + C01 + C02 + C03	MetaBAT	metaSPAdes co-assembly + MetaBAT
metaSPAdes	Individual assembly	metaSPAdes + individual assembly	BW003, BW015, BW030, BW045, BW060, BW075, BW090, BW105, BW120, BW135, BW150, BW165, C01, C02, C03	CONCOCT	metaSPAdes individual assembly + CONCOCT
metaSPAdes	Individual assembly	metaSPAdes + individual assembly	BW003, BW015, BW030, BW045, BW060, BW075, BW090, BW105, BW120, BW135, BW150, BW165, C01, C02, C03	DAS Tool	metaSPAdes individual assembly + DAS Tool
metaSPAdes	Individual assembly	metaSPAdes + individual assembly	BW003, BW015, BW030, BW045, BW060, BW075, BW090, BW105, BW120, BW135, BW150, BW165, C01, C02, C03	MaxBin	metaSPAdes individual assembly + MaxBin
metaSPAdes	Individual assembly	metaSPAdes + individual assembly	BW003, BW015, BW030, BW045, BW060, BW075, BW090, BW105, BW120, BW135, BW150, BW165, C01, C02, C03	MetaBAT	metaSPAdes individual assembly + MetaBAT
metaSPAdes	MASH distance-based assembly	metaSPAdes + MASH distance-based assembly	BW003 + BW015 + BW030 + BW045 + BW060	CONCOCT	metaSPAdes MASH distance-based assembly + CONCOCT
			BW075 + BW090 + BW105
			BW120 + BW135 + BW150 + BW165
			C01 + C02 + C03
metaSPAdes	MASH distance-based assembly	metaSPAdes + MASH distance-based assembly	BW003 + BW015 + BW030 + BW045 + BW060	DAS Tool	metaSPAdes MASH distance-based assembly + DAS Tool
			BW075 + BW090 + BW105
			BW120 + BW135 + BW150 + BW165
			C01 + C02 + C03
metaSPAdes	MASH distance-based assembly	metaSPAdes + MASH distance-based assembly	BW003 + BW015 + BW030 + BW045 + BW060	MaxBin	metaSPAdes MASH distance-based assembly + MaxBin
			BW075 + BW090 + BW105
			BW120 + BW135 + BW150 + BW165
			C01 + C02 + C03
metaSPAdes	MASH distance-based assembly	metaSPAdes + MASH distance-based assembly	BW003 + BW015 + BW030 + BW045 + BW060	MetaBAT	metaSPAdes MASH distance-based assembly + MetaBAT
			BW075 + BW090 + BW105
			BW120 + BW135 + BW150 + BW165
			C01 + C02 + C03
metaSPAdes	Time-discrete assembly	metaSPAdes + time-discrete assembly	BW003 + BW015	CONCOCT	metaSPAdes time-discrete assembly + CONCOCT
			BW015 + BW030
			BW030 + BW045
			BW045 + BW060
			BW060 + BW075
			BW075 + BW090
			BW090 + BW105
			BW105 + BW120
			BW120 + BW135
			BW135 + BW150
			BW150 + BW165
			C01 + C02 + C03
metaSPAdes	Time-discrete assembly	metaSPAdes + time-discrete assembly	BW003 + BW015	DAS Tool	metaSPAdes time-discrete assembly + DAS Tool
			BW015 + BW030
			BW030 + BW045
			BW045 + BW060
			BW060 + BW075
			BW075 + BW090
			BW090 + BW105
			BW105 + BW120
			BW120 + BW135
			BW135 + BW150
			BW150 + BW165
			C01 + C02 + C03
metaSPAdes	Time-discrete assembly	metaSPAdes + time-discrete assembly	BW003 + BW015	MaxBin	metaSPAdes time-discrete assembly + MaxBin
			BW015 + BW030
			BW030 + BW045
			BW045 + BW060
			BW060 + BW075
			BW075 + BW090
			BW090 + BW105
			BW105 + BW120
			BW120 + BW135
			BW135 + BW150
			BW150 + BW165
			C01 + C02 + C03
metaSPAdes	Time-discrete assembly	metaSPAdes + time-discrete assembly	BW003 + BW015	MetaBAT	metaSPAdes time-discrete assembly + MetaBAT
			BW015 + BW030
			BW030 + BW045
			BW045 + BW060
			BW060 + BW075
			BW075 + BW090
			BW090 + BW105
			BW105 + BW120
			BW120 + BW135
			BW135 + BW150
			BW150 + BW165
			C01 + C02 + C03
MEGAHIT	Co-assembly	MEGAHIT + co-assembly	BW003 + BW015 + BW030 + BW045 + BW060 + BW075 + BW090 + BW105 + BW120 + BW135 + BW150 + BW165 + C01 + C02 + C03	CONCOCT	MEGAHIT co-assembly + CONCOCT
MEGAHIT	Co-assembly	MEGAHIT + co-assembly	BW003 + BW015 + BW030 + BW045 + BW060 + BW075 + BW090 + BW105 + BW120 + BW135 + BW150 + BW165 + C01 + C02 + C03	DAS Tool	MEGAHIT co-assembly + DAS Tool
MEGAHIT	Co-assembly	MEGAHIT + co-assembly	BW003 + BW015 + BW030 + BW045 + BW060 + BW075 + BW090 + BW105 + BW120 + BW135 + BW150 + BW165 + C01 + C02 + C03	MaxBin	MEGAHIT co-assembly + MaxBin
MEGAHIT	Co-assembly	MEGAHIT + co-assembly	BW003 + BW015 + BW030 + BW045 + BW060 + BW075 + BW090 + BW105 + BW120 + BW135 + BW150 + BW165 + C01 + C02 + C03	MetaBAT	MEGAHIT co-assembly + MetaBAT
MEGAHIT	Individual assembly	MEGAHIT + individual assembly	BW003, BW015, BW030, BW045, BW060, BW075, BW090, BW105, BW120, BW135, BW150, BW165, C01, C02, C03	CONCOCT	MEGAHIT individual assembly + CONCOCT
MEGAHIT	Individual assembly	MEGAHIT + Individual assembly	BW003, BW015, BW030, BW045, BW060, BW075, BW090, BW105, BW120, BW135, BW150, BW165, C01, C02, C03	DAS Tool	MEGAHIT individual assembly + DAS Tool
MEGAHIT	Individual assembly	MEGAHIT + Individual assembly	BW003, BW015, BW030, BW045, BW060, BW075, BW090, BW105, BW120, BW135, BW150, BW165, C01, C02, C03	MaxBin	MEGAHIT individual assembly + MaxBin
MEGAHIT	Individual assembly	MEGAHIT + Individual assembly	BW003, BW015, BW030, BW045, BW060, BW075, BW090, BW105, BW120, BW135, BW150, BW165, C01, C02, C03	MetaBAT	MEGAHIT individual assembly + MetaBAT
MEGAHIT	MASH distance-based assembly	MEGAHIT + MASH distance-based assembly	BW003 + BW015 + BW030 + BW045 + BW060	CONCOCT	MEGAHIT MASH distance-based assembly + CONCOCT
			BW075 + BW090 + BW105
			BW120 + BW135 + BW150 + BW165
			C01 + C02 + C03
MEGAHIT	MASH distance-based assembly	MEGAHIT + MASH distance-based assembly	BW003 + BW015 + BW030 + BW045 + BW060	DAS Tool	MEGAHIT MASH distance-based assembly + DAS Tool
			BW075 + BW090 + BW105
			BW120 + BW135 + BW150 + BW165
			C01 + C02 + C03
MEGAHIT	MASH distance-based assembly	MEGAHIT + MASH distance-based assembly	BW003 + BW015 + BW030 + BW045 + BW060	MaxBin	MEGAHIT MASH distance-based assembly + MaxBin
			BW075 + BW090 + BW105
			BW120 + BW135 + BW150 + BW165
			C01 + C02 + C03
MEGAHIT	MASH distance-based assembly	MEGAHIT + MASH distance-based assembly	BW003 + BW015 + BW030 + BW045 + BW060	MetaBAT	MEGAHIT MASH distance-based assembly + MetaBAT
			BW075 + BW090 + BW105
			BW120 + BW135 + BW150 + BW165
			C01 + C02 + C03
MEGAHIT	Time-discrete assembly	MEGAHIT + time-discrete assembly	BW003 + BW015	CONCOCT	MEGAHIT time-discrete assembly + CONCOCT
			BW015 + BW030
			BW030 + BW045
			BW045 + BW060
			BW060 + BW075
			BW075 + BW090
			BW090 + BW105
			BW105 + BW120
			BW120 + BW135
			BW135 + BW150
			BW150 + BW165
			C01 + C02 + C03
MEGAHIT	Time-discrete assembly	MEGAHIT + time-discrete assembly	BW003 + BW015	DAS Tool	MEGAHIT time-discrete assembly + DAS Tool
			BW015 + BW030
			BW030 + BW045
			BW045 + BW060
			BW060 + BW075
			BW075 + BW090
			BW090 + BW105
			BW105 + BW120
			BW120 + BW135
			BW135 + BW150
			BW150 + BW165
			C01 + C02 + C03
MEGAHIT	Time-discrete assembly	MEGAHIT + time-discrete assembly	BW003 + BW015	MaxBin	MEGAHIT time-discrete assembly + MaxBin
			BW015 + BW030
			BW030 + BW045
			BW045 + BW060
			BW060 + BW075
			BW075 + BW090
			BW090 + BW105
			BW105 + BW120
			BW120 + BW135
			BW135 + BW150
			BW150 + BW165
			C01 + C02 + C03
MEGAHIT	Time-discrete assembly	MEGAHIT + time-discrete assembly	BW003 + BW015	MetaBAT	MEGAHIT time-discrete assembly + MetaBAT
			BW015 + BW030
			BW030 + BW045
			BW045 + BW060
			BW060 + BW075
			BW075 + BW090
			BW090 + BW105
			BW105 + BW120
			BW120 + BW135
			BW135 + BW150
			BW150 + BW165
			C01 + C02 + C03
Abbreviations: BW, bulk water; C, control
* 8 assembler/assembly strategy combinations
** 32 assembly/binning approach combinations
