## Supplementary material for "Evaluating *de novo* assembly and binning strategies for time-series drinking water metagenomes": Table S3

### Sheet: Sheet1
Table S3: Summary statistics of molecular data associated with 15 samples, including DNA concentrations, 16S rRNA copy number, and raw and processed metagenomic reads.
Column1	Sample Id	Run	Date	Season	DNA concentration (ng/μl)	Total DNA yield (ng)	16S rRNA copy number (copies/μl)	Raw reads	Processed reads
	BW003	Run001	2019-03-01	Spring	0.213 ± 0.004	10.65 ± 0.20	128,000 ± 5,000	84356474	83552186
	BW015	Run005	2019-03-15	Spring	0.106 ± 0.006	5.3 ± 0.30	66,600 ± 2,780	86467570	85682218
	BW030	Run010	2019-04-02	Spring	0.438 ± 0.006	21.9 ± 0.30	298,000 ± 7,310	88999932	88233088
	BW045	Run015	2019-04-19	Spring	0.681 ± 0.004	34.05 ± 0.20	738,000 ± 29,600	90579454	89682764
	BW060	Run020	2019-05-07	Spring	0.631 ± 0.018	31.55 ± 0.90	449,000 ± 9,680	82626240	81668668
	BW075	Run025	2019-05-24	Spring	0.601 ± 0.004	30.05 ± 0.20	412,000 ± 10,400	92623082	91078708
	BW090	Run030	2019-06-11	Summer	0.663 ± 0.013	33.15 ± 0.70	624,000 ± 61,500	94145128	93080238
	BW105	Run035	2019-06-28	Summer	0.537 ± 0.007	26.85 ± 0.40	399,000 ± 16,300	89737274	88528700
	BW120	Run040	2019-07-16	Summer	0.385 ± 0.004	19.25 ± 0.20	415,000 ± 14,000	92590298	91829960
	BW135	Run045	2019-08-02	Summer	0.247 ± 0.007	12.35 ± 0.40	220,000 ± 39,00	83414400	82689950
	BW150	Run050	2019-08-20	Summer	0.597 ± 0.001	29.85 ± 0.10	378,000 ± 18,100	81370492	80512928
	BW165	Run055	2019-09-06	Fall	0.427 ± 0.007	21.35 ± 0.40	383,000 ± 30,600	85111280	84409880
	C01				< 0.20	-	48 ± 14	143134	141738
	C02				< 0.20	-	48 ± 28	386986	383064
	C03				< 0.20	-	43 ± 24	281530	279324
Sum*	-	-	-	-	-	-	-	1052021624	1040949288
Average*	-	-	-	-	-	-	-	8.76685e+07	86745774
Standard deviation*	-	-	-	-	-	-	-	4.342e+06	4.22791e+06
Minimum*	-	-	-	-	-	-	-	81370492	80512928
Maximum*	-	-	-	-	-	-	-	94145128	93080238
*Overall summary statistics were calculated using only samples
Abbreviations: BW, bulk water; C, control
