## Supplementary material for "Evaluating *de novo* assembly and binning strategies for time-series drinking water metagenomes": Table S4

### Sheet: Sheet1
Table S4: Summary statistics for Nonpareil analysis.
Column1	Sample Id	Run	Read	Redundant fraction (κ)	Coverage (C)	Actual sequencing efford (R)	Required sequencing effort (R*)	Diversity (H)
	BW003	Run001	R1 sequence reads	0.90031	0.91	6.1928e+09	1.49703e+10	19
	BW015	Run005	R1 sequence reads	0.9291	0.93	6.31701e+09	1.01134e+10	18.66
	BW030	Run010	R1 sequence reads	0.90871	0.92	6.54085e+09	1.24691e+10	18.82
	BW045	Run015	R1 sequence reads	0.91084	0.92	6.63391e+09	1.12766e+10	18.06
	BW060	Run020	R1 sequence reads	0.89895	0.91	6.04618e+09	1.60785e+10	18.04
	BW075	Run025	R1 sequence reads	0.85683	0.87	6.74857e+09	4.26856e+10	18.95
	BW090	Run030	R1 sequence reads	0.87811	0.89	6.88497e+09	2.39455e+10	18.96
	BW105	Run035	R1 sequence reads	0.83595	0.85	6.53236e+09	4.6375e+10	19.34
	BW120	Run040	R1 sequence reads	0.84599	0.86	6.79561e+09	3.42106e+10	19.62
	BW135	Run045	R1 sequence reads	0.82249	0.84	6.12881e+09	3.8721e+10	19.91
	BW150	Run050	R1 sequence reads	0.8532	0.86	5.95046e+09	3.16118e+10	19.16
	BW165	Run055	R1 sequence reads	0.89687	0.91	6.26609e+09	2.28625e+10	18.5
	BW003	Run001	R2 sequence reads	0.90039	0.91	6.19209e+09	1.44262e+10	19.05
	BW015	Run005	R2 sequence reads	0.93173	0.94	6.31628e+09	9.94723e+09	18.59
	BW030	Run010	R2 sequence reads	0.91419	0.92	6.5401e+09	1.21025e+10	18.81
	BW045	Run015	R2 sequence reads	0.91142	0.92	6.63288e+09	1.15886e+10	18.07
	BW060	Run020	R2 sequence reads	0.90162	0.91	6.04487e+09	1.59625e+10	18.01
	BW075	Run025	R2 sequence reads	0.85606	0.87	6.74574e+09	4.59618e+10	19
	BW090	Run030	R2 sequence reads	0.87605	0.89	6.88357e+09	2.55425e+10	18.99
	BW105	Run035	R2 sequence reads	0.83808	0.85	6.5305e+09	4.71696e+10	19.39
	BW120	Run040	R2 sequence reads	0.85401	0.87	6.79497e+09	3.17705e+10	19.58
	BW135	Run045	R2 sequence reads	0.82186	0.84	6.12815e+09	3.79876e+10	19.9
	BW150	Run050	R2 sequence reads	0.86921	0.88	5.94978e+09	2.64049e+10	19.1
	BW165	Run055	R2 sequence reads	0.89477	0.9	6.26554e+09	2.52964e+10	18.54
Average	-	-	-	-	0.890417	6.41925e+09	2.5395e+10	18.9187
Standard deviation	-	-	-	-	0.0302855	3.04763e+08	1.27682e+10	0.55067
Minimum	-	-	-	-	0.84	5.94978e+09	9.94723e+09	18.01
Maximum	-	-	-	-	0.94	6.88497e+09	4.71696e+10	19.91
Abbreviations: BW, bulk water; C, control
