## Supplementary material for "Evaluating *de novo* assembly and binning strategies for time-series drinking water metagenomes": Table S5

### Sheet: Sheet1
Table S5: Summary statistics of assembly characteristics associated with 8 assembly combinations including total number unfiltered contigs, total number contigs > 1kbp and < 1kbp, total number redundant contigs, total number filtered contigs, average contig length, N50, L50, N75, L75, GC content, CDS, coding density, HSP, e-value, bitscore, and mapping rate.
Column1	Assembler	Assembly strategy	Number of assemblies	Runtime (hr)	Memory (Mb)	Threads	Unfiltered contigs (count)	Contigs < 1kbp (count)	Proportion contigs < 1kbp of unfiltered contigs	Contigs > 1kbp (count)	Proportion contigs > 1kbp of unfiltered contigs	Redundant contigs (count)	Proportion redundant contigs of contigs > 1kbp	Kept contigs (count)	Total length (Mbp)	Largest contig (kbp)	Number contigs (count)	Average contig length (kbp)	N50 (kbp)	L50 (Mbp)	N75 (kbp)	L75 (Mbp)	GC (%)	CDS (count)	Coding density	HSP (count)	e-value (M ± SD)	Bitscore (M ± SD)	Mapping rate (%, M ± SD)
	metaSPAdes	Co-assembly	1	100.08	500	24	11019778	10574434	95.9587	445344	4.04132	0	0	445344	1488	1003.75	445344	3.34	5.32	0.04	1.93	0.17	55.72	1575171	0.78	1142302	3.39e-06 ± 4.11e-05	381.26 ± 306.05	90.61 ± 3.28
	metaSPAdes	Individual assembly	15	107.59*	350	16	19257216	18384047	95.4658	873169	4.53424	283198	32.4334	589971	2037.97	1328.31	589971	3.45	5.67	0.05	2.03	0.22	58.33	2189253	0.79	1662763	2.9e-06 ± 3.76e-05	397.73 ± 312.86	85.47 ± 4.45
	metaSPAdes	MASH distance-based assembly	4	28.08*	350	16	9959586	9581281	96.2016	378305	3.7984	35983	9.51164	342322	1147.06	831.2	342322	3.35	5.65	0.03	1.91	0.13	56.33	1785626	0.79	1328877	3.09e-06 ± 3.9e-05	389.57 ± 309.18	86.91 ± 3.39
	metaSPAdes	Time-discrete assembly	11	195.46*	350	16	30032807	28800781	95.8977	1232026	4.10227	422510	34.2939	809516	2940.15	906.47	809516	3.63	6.77	0.07	2.13	0.28	57.55	3130201	0.8	2371505	2.9e-06 ± 3.79e-05	397.38 ± 311.41	88.45 ± 3.64
	MEGAHIT	Co-assembly	1	15.1	120	16	41450031	41099955	99.1554	350076	0.844574	0	0	350076	1069.68	382.47	350076	3.06	4.4	0.04	1.8	0.14	55.38	1156954	0.77	826139	3.6e-06 ± 4.23e-05	357.13 ± 286.81	86.78 ± 4.58
	MEGAHIT	Individual assembly	15	20.84*	120	16	72684369	71898702	98.9191	785667	1.08093	317329	40.3898	468338	1536.36	605.49	468338	3.28	5.1	0.05	1.95	0.18	58.48	1667461	0.79	1268537	3e-06 ± 3.84e-05	387.97 ± 304.97	82.09 ± 5.74
	MEGAHIT	MASH distance-based assembly	4	14.88*	120	16	52252680	51762988	99.0628	489692	0.937162	92473	18.8839	397219	1282.22	426.32	397219	3.23	5.06	0.04	1.9	0.16	56.84	1640768	0.78	1210790	3.22e-06 ± 3.99e-05	378.17 ± 299.12	85.78 ± 4.96
	MEGAHIT	Time-discrete assembly	11	37.77*	120	16	114386414	113272155	99.0259	1114259	0.974118	461860	41.45	652399	2234.77	605.49	652399	3.43	5.63	0.07	2.07	0.25	57.85	2418147	0.8	1830267	3.05e-06 ± 3.9e-05	384.2 ± 300.38	85.25 ± 4.92
Average	-	-					4.38804e+07	4.31718e+07	98.3852	708567	1.61477	201669	22.1203	506898	1717.03	761.188	506898	3.34625	5.45	0.04875	1.965	0.19125	57.06	1.94545e+06	0.7875	1.45515e+06	-	-	-
Standard deviation	-	-					3.56676e+07	3.5324e+07	99.0367	343598	0.963331	191688	17.3618	164157	642.002	318.595	164157	0.168263	0.682139	0.0145774	0.10583	0.053569	1.17673	614236	0.010351	482187	-	-	-
Minimum	-	-					9959586	9609510	96.485	350076	3.51497	0	0	342322	1069.68	382.47	342322	3.06	4.4	0.03	1.8	0.13	55.38	1156954	0.77	826139	-	-	-
Maximum	-	-					114386414	113154388	98.9229	1232026	1.07707	461860	41.45	809516	2940.15	1328.31	809516	3.63	6.77	0.07	2.13	0.28	58.48	3130201	0.8	2371505	-	-	-
Abbreviations: M, mean; SD, standard deviation.
*combined run-time for all assemblies within each assembly strategy
