## Supplementary material for "Evaluating *de novo* assembly and binning strategies for time-series drinking water metagenomes": Table S6

### Sheet: Sheet1
Table S6.1: Summary statistics of qlen:slen ratios across the metaSPAdes and MEGAHIT assemblies.
Column1	Assembler	Assembly strategy	qlen:slen (M ± SD)	0.95 ≤ qlen:slen ≤ 1 (count)	0.95 ≤ qlen:slen ≤ 1 (%)	0.95 ≤ qlen:slen ≤ 1 (M ± SD)
	metaSPAdes	Co-assembly	0.892 ± 0.32	503845	31.9867	0.993 ± 0.013
	metaSPAdes	Individual assembly	0.895 ± 0.306	790992	36.1307	0.994 ± 0.012
	metaSPAdes	MASH distance-based assembly	0.895 ± 0.315	609325	34.1239	0.993 ± 0.012
	metaSPAdes	Time-discrete assembly	0.901 ± 0.307	1121635	35.8327	0.994 ± 0.012
	MEGAHIT	Co-assembly	0.878 ± 0.333	342313	29.5874	0.992 ± 0.013
	MEGAHIT	Individual assembly	0.889 ± 0.31	593058	35.5665	0.994 ± 0.012
	MEGAHIT	MASH distance-based assembly	0.886 ± 0.32	536892	32.722	0.993 ± 0.013
	MEGAHIT	Time-discrete assembly	0.892 ± 0.316	841347	34.793	0.993 ± 0.012
Average	-	-	-	667426	33.8429	-
Standard deviation	-	-	-	242082	2.26642	-
Minimum	-	-	-	342313	29.5874	-
Maximum	-	-	-	1121635	36.1307	-
Table S6.2: One-way ANOVA, effect size and post hoc Tukey HSD test for qlen:slen ratios grouped by metaSPAdes assembly strategy.
One-way ANOVA table	df	SS	MS	F value	p-value
Assembly strategy	3	71.94	23.98	248.46	0
Residuals	6505443	627837	0.1
Total	6505446	627909	24.08
Effect size (η²)	0.000114571
Variance was caused by assembly strategy (%)	0.0114571
Tukey HSD test	Mean difference	Lower bound	Upper bound	p-value
metaSPAdes time-discrete assembly-metaSPAdes co-assembly	0.00909065	0.0081817	0.00999961	0
metaSPAdes time-discrete assembly-metaSPAdes individual assembly	0.00514791	0.00434066	0.00595517	0
metaSPAdes time-discrete assembly-metaSPAdes MASH distance-based assembly	0.00528627	0.00442146	0.00615109	0
metaSPAdes MASH distance-based assembly-metaSPAdes co-assembly	0.00380438	0.00278608	0.00482268	3.06422e-14
metaSPAdes individual assembly-metaSPAdes co-assembly	0.00394274	0.00297285	0.00491263	3.93019e-14
metaSPAdes MASH distance-based assembly-metaSPAdes individual assembly	-0.000138359	-0.00106701	0.00079029	0.980929
Table S6.3: One-way ANOVA, effect size and post hoc Tukey HSD test for qlen:slen ratios grouped by MEGAHIT assembly strategy.
One-way ANOVA table	df	SS	MS	F value	p-value
Assembly strategy	3	124.74	41.58	409.72	0
Residuals	5135729	521208	0.1
Total	5135732	521333	41.68
Effect size (η²)	0.000239271
Variance was caused by assembly strategy (%)	0.0239271
Tukey HSD test	Mean difference	Lower bound	Upper bound	p-value
MEGAHIT individual assembly-MEGAHIT co-assembly	0.0107645	0.00960749	0.0119216	0
MEGAHIT MASH distance-based assembly-MEGAHIT co-assembly	0.0085429	0.00737501	0.00971078	0
MEGAHIT time-discrete assembly-MEGAHIT co-assembly	0.0146096	0.0135249	0.0156944	0
MEGAHIT time-discrete assembly-MEGAHIT MASH distance-based assembly	0.00606675	0.00510802	0.00702548	0
MEGAHIT time-discrete assembly-MEGAHIT individual assembly	0.0038451	0.0028996	0.0047906	3.94129e-14
MEGAHIT MASH distance-based assembly-MEGAHIT individual assembly	-0.00222165	-0.00326147	-0.00118184	2.42028e-07
Table S6.4: Coefficient of variation, asymptomatic test and modified signed-likelihood ratio test (SLRT) for the equality of coefficients of variation for qlen:slen ratios of metaSPAdes and MEGAHIT assembly strategies.
Assembler	Assembly strategy	CV
metaSPAdes	Co-assembly	0.359
MEGAHIT	Co-assembly	0.379
metaSPAdes	Individual assembly	0.341
MEGAHIT	Individual assembly	0.349
metaSPAdes	MASH distance-based assembly	0.351
MEGAHIT	MASH distance-based assembly	0.361
metaSPAdes	Time-discrete assembly	0.34
MEGAHIT	Time-discrete assembly	0.354
Asymptomatic test and modified signed-likelihood ratio test (SLRT)	Test name	Test statistic	p-value
metaSPAdes	Asymptomatic test	4522.28	< .05
metaSPAdes	SLRT	4427.84	< .05
MEGAHIT	Asymptomatic test	6437.57	< .05
MEGAHIT	SLRT	63116.3	< .05
