## Supplementary material for "Evaluating *de novo* assembly and binning strategies for time-series drinking water metagenomes": Table S7

### Sheet: Sheet1
Table S7.1: Summary statistics of qalignlen:salignlen ratios across the metaSPAdes and MEGAHIT assemblies.
Column1	Assembler	Assembly strategy	qalignlen:salignlen (M ± SD)	0.95 ≤ qalignlen:salignlen ≤ 1 (count)	0.95 ≤ qalignlen:salignlen ≤ 1 (%)	0.95 ≤ qalignlen:salignlen ≤ 1 (M ± SD)
	metaSPAdes	Co-assembly	1.001 ± 0.028	953724	60.5473	0.997 ± 0.008
	metaSPAdes	Individual assembly	1 ± 0.025	1434779	65.5374	0.998 ± 0.007
	metaSPAdes	MASH distance-based assembly	1.001 ± 0.026	1127980	63.17	0.997 ± 0.008
	metaSPAdes	Time-discrete assembly	1 ± 0.025	2032631	64.9361	0.998 ± 0.008
	MEGAHIT	Co-assembly	1.001 ± 0.029	684066	59.1265	0.997 ± 0.008
	MEGAHIT	Individual assembly	1 ± 0.025	1093265	65.5647	0.998 ± 0.007
	MEGAHIT	MASH distance-based assembly	1.001 ± 0.026	1026220	62.5451	0.997 ± 0.008
	MEGAHIT	Time-discrete assembly	1 ± 0.025	1563694	64.665	0.997 ± 0.008
Average	-	-	-	1.23954e+06	63.2615	-
Standard deviation	-	-	-	421185	2.39777	-
Minimum	-	-	-	684066	59.1265	-
Maximum	-	-	-	2032631	65.5647	-
Table S7.2: One-way ANOVA, effect size, and post hoc Tukey HSD test for qalignlen:salignlen ratios grouped by metaSPAdes assembly strategy.
One-way ANOVA table	df	SS	MS	F value	p-value
Assembly strategy	3	0.27	0.09	133.35	0
Residuals	6505443	4342.82	0
Total	6505446	4343.09	0.09
Effect size (η²)	6.21677e-05
Variance was caused by assembly strategy (%)	0.00621677
Tukey HSD test	Mean difference	Lower bound	Upper bound	p-value
metaSPAdes time-discrete assembly-metaSPAdes co-assembly	0.00909065	0.0081817	0.00999961	0
metaSPAdes time-discrete assembly-metaSPAdes individual assembly	0.00514791	0.00434066	0.00595517	0
metaSPAdes time-discrete assembly-metaSPAdes MASH distance-based assembly	0.00528627	0.00442146	0.00615109	0
metaSPAdes MASH distance-based assembly-metaSPAdes co-assembly	0.00380438	0.00278608	0.00482268	3.06422e-14
metaSPAdes individual assembly-metaSPAdes co-assembly	0.00394274	0.00297285	0.00491263	3.93019e-14
metaSPAdes MASH distance-based assembly-metaSPAdes individual assembly	-0.000138359	-0.00106701	0.00079029	0.980929
Table S7.3: One-way ANOVA, effect size, and post hoc Tukey HSD test for qalignlen:salignlen ratios grouped by MEGAHIT assembly strategy.
One-way ANOVA table	df	SS	MS	F value	p-value
Assembly strategy	3	0.13	0.04	65.92	0
Residuals	5135729	3473.19	0
Total	5135732	3473.32	0.04
Effect size (η²)	3.74282e-05
Variance was caused by assembly strategy (%)	0.00374282
Tukey HSD test	Mean difference	Lower bound	Upper bound	p-value
MEGAHIT individual assembly-MEGAHIT co-assembly	0.0107645	0.00960749	0.0119216	0
MEGAHIT MASH distance-based assembly-MEGAHIT co-assembly	0.0085429	0.00737501	0.00971078	0
MEGAHIT time-discrete assembly-MEGAHIT co-assembly	0.0146096	0.0135249	0.0156944	0
MEGAHIT time-discrete assembly-MEGAHIT MASH distance-based assembly	0.00606675	0.00510802	0.00702548	0
MEGAHIT time-discrete assembly-MEGAHIT individual assembly	0.0038451	0.0028996	0.0047906	3.94129e-14
MEGAHIT MASH distance-based assembly-MEGAHIT individual assembly	-0.00222165	-0.00326147	-0.00118184	2.42028e-07
Table S7.4: Coefficient of variation, asymptomatic test and modified signed-likelihood ratio test (SLRT) for the equality of coefficients of variation for qalignlen:salignlen of metaSPAdes and MEGAHIT assembly strategies.
Assembler	Assembly strategy	CV
metaSPAdes	Co-assembly	0.028
MEGAHIT	Co-assembly	0.028
metaSPAdes	Individual assembly	0.024
MEGAHIT	Individual assembly	0.024
metaSPAdes	MASH distance-based assembly	0.026
MEGAHIT	MASH distance-based assembly	0.026
metaSPAdes	Time-discrete assembly	0.025
MEGAHIT	Time-discrete assembly	0.025
Asymptomatic test and modified signed-likelihood ratio test (SLRT)	Test name	Test statistic	p-value
metaSPAdes	Asymptomatic test	33931.6	< .05
metaSPAdes	SLRT	33452.8	< .05
MEGAHIT	Asymptomatic test	30770.4	< .05
MEGAHIT	SLRT	30309.7	< .05
