## Supplementary material for "Evaluating *de novo* assembly and binning strategies for time-series drinking water metagenomes": Table S8

### Sheet: Sheet1
Table S8: One-way ANOVA and post hoc Tukey HSD test for mapping rate grouped by metaSPAdes and MEGAHIT assembly strategy.
One-way ANOVA table	df	SS	MS	F value	p-value
Assembly strategy	7	522.2	74.6	3.78	0.0013
Residuals	88	1738.03	19.75
Total	95	2260.23
Tukey HSD test	Mean difference	Lower bound	Upper bound	p-value
metaSPAdes co-assembly-MEGAHIT individual assembly	8.52333	2.88976	14.1569	0.000251026
metaSPAdes time-discrete assembly-MEGAHIT individual assembly	6.36583	0.732256	11.9994	0.0156695
metaSPAdes co-assembly-MEGAHIT time-discrete assembly	5.36167	-0.271911	10.9952	0.0739614
metaSPAdes individual assembly-metaSPAdes co-assembly	-5.1375	-10.7711	0.496077	0.100363
metaSPAdes MASH distance-based assembly-MEGAHIT individual assembly	4.8275	-0.806077	10.4611	0.148897
metaSPAdes co-assembly-MEGAHIT MASH distance-based assembly	4.82667	-0.806911	10.4602	0.149049
MEGAHIT individual assembly-MEGAHIT co-assembly	-4.69583	-10.3294	0.937744	0.174273
metaSPAdes co-assembly-MEGAHIT co-assembly	3.8275	-1.80608	9.46108	0.417047
MEGAHIT MASH distance-based assembly-MEGAHIT individual assembly	3.69667	-1.93691	9.33024	0.463231
metaSPAdes MASH distance-based assembly-metaSPAdes co-assembly	-3.69583	-9.32941	1.93774	0.46353
metaSPAdes individual assembly-MEGAHIT individual assembly	3.38583	-2.24774	9.01941	0.577408
metaSPAdes time-discrete assembly-MEGAHIT time-discrete assembly	3.20417	-2.42941	8.83774	0.644267
MEGAHIT time-discrete assembly-MEGAHIT individual assembly	3.16167	-2.47191	8.79524	0.659645
metaSPAdes time-discrete assembly-metaSPAdes individual assembly	2.98	-2.65358	8.61358	0.723337
metaSPAdes time-discrete assembly-MEGAHIT MASH distance-based assembly	2.66917	-2.96441	8.30274	0.820466
metaSPAdes time-discrete assembly-metaSPAdes co-assembly	-2.1575	-7.79108	3.47608	0.932994
metaSPAdes time-discrete assembly-MEGAHIT co-assembly	1.67	-3.96358	7.30358	0.983297
metaSPAdes MASH distance-based assembly-MEGAHIT time-discrete assembly	1.66583	-3.96774	7.29941	0.983536
metaSPAdes time-discrete assembly-metaSPAdes MASH distance-based assembly	1.53833	-4.09524	7.17191	0.989671
MEGAHIT time-discrete assembly-MEGAHIT co-assembly	-1.53417	-7.16774	4.09941	0.989836
metaSPAdes MASH distance-based assembly-metaSPAdes individual assembly	1.44167	-4.19191	7.07524	0.993003
metaSPAdes individual assembly-MEGAHIT co-assembly	-1.31	-6.94358	4.32358	0.996114
metaSPAdes MASH distance-based assembly-MEGAHIT MASH distance-based assembly	1.13083	-4.50274	6.76441	0.998465
MEGAHIT MASH distance-based assembly-MEGAHIT co-assembly	-0.999167	-6.63274	4.63441	0.999311
MEGAHIT time-discrete assembly-MEGAHIT MASH distance-based assembly	-0.535	-6.16858	5.09858	0.99999
metaSPAdes individual assembly-MEGAHIT MASH distance-based assembly	-0.310833	-5.94441	5.32274	1
metaSPAdes individual assembly-MEGAHIT time-discrete assembly	0.224167	-5.40941	5.85774	1
metaSPAdes MASH distance-based assembly-MEGAHIT co-assembly	0.131667	-5.50191	5.76524	1
