## Supplementary material for "Evaluating *de novo* assembly and binning strategies for time-series drinking water metagenomes": Table S9

### Sheet: Sheet1
Table S9: Summary statistics of unrefined bins sets of 64 assembly/binning combinations.
Assembler	Assembly appraoch	Binning algorithm	Assembly/binning approach	Contig length use for binning (kbp)	Total number bins	Mapping rate (M ± SD)	Completeness (%, M ± SD)	Contamination (%, M ± SD)	Strain heterogeneity (%, M ± SD)	Total length (Mbp, M ± SD)	Number contigs (count, M ± SD)	N50 (kbp, M ± SD)	Number bins with completeness > 50%	Proportion bins with completeness > 50% (%)	Mapping rate bins with completeness > 50% (M ± SD)	Completeness estimates of bins with completeness > 50% (M ± SD)	Contamination estimates of bins with completeness > 50% (M ± SD)	Strain heterogeniety of bins with completeness > 50% (M ± SD)	Total length of bins with completeness > 50% (Mbp, M ± SD)	Number contigsof bins with completeness > 50% (counts, M ± SD)	N50 of bins with completeness > 50% (kbp, M ± SD)
MEGAHIT	Co-assembly	CONCOCT	MEGAHIT + Co-assembly + CONCOCT	> 1.0	272	86.77 ± 4.58	42.55 ± 36.2	33.09 ± 78.8	13.51 ± 23.27	3.93 ± 4.79	1285 ± 1715	5.94 ± 10.27	112	41.1765	75.07 ± 5.36	81.17 ± 15.48	76.23 ± 108.97	19.93 ± 23.49	7.14 ± 5.71	1936 ± 2218	10.14 ± 14.55
metaSPAdes	Co-assembly	CONCOCT	metaSPAdes + Co-assembly + CONCOCT	> 1.0	300	90.6 ± 3.28	48.43 ± 37.13	54.24 ± 142.65	16.1 ± 25.11	4.96 ± 6.75	1482 ± 1916	6.88 ± 12.94	152	50.6667	78.65 ± 5.61	81.33 ± 15.6	102.51 ± 187.53	23.97 ± 26.11	8.15 ± 8.12	2075 ± 2325	9.85 ± 15.21
MEGAHIT	Individual assembly	CONCOCT	MEGAHIT + Individual assembly + CONCOCT	> 1.0	302	82.06 ± 5.74	39.01 ± 37.45	71.73 ± 152.29	46.53 ± 42.93	5.08 ± 7.39	1548 ± 1661	5.58 ± 10.91	123	40.7285	70.35 ± 6.34	80.19 ± 15.16	165.29 ± 203.06	76.71 ± 27.15	10.33 ± 9.15	2692 ± 1833	8.95 ± 14.68
metaSPAdes	Individual assembly	CONCOCT	metaSPAdes + Individual assembly + CONCOCT	> 1.0	319	85.45 ± 4.45	43.62 ± 39.57	102.56 ± 258.58	44.74 ± 41.72	6.39 ± 9.9	1847 ± 1975	2.86 ± 2.15	144	45.1411	72.47 ± 6.29	83.67 ± 15.23	215.43 ± 349.52	72.5 ± 30.07	12.18 ± 12.3	3081 ± 2123	3.43 ± 2.41
MEGAHIT	MASH distance-based assembly	CONCOCT	MEGAHIT + MASH distance-based assembly + CONCOCT	> 1.0	299	85.77 ± 4.96	42.26 ± 37.22	44.34 ± 95.09	31.55 ± 38.27	4.29 ± 5.48	1326 ± 1553	5.62 ± 8.87	131	43.8127	74.78 ± 6.05	80.56 ± 15.77	94.91 ± 124.94	51.13 ± 36.99	8.07 ± 6.38	2117 ± 1866	9.08 ± 11.17
metaSPAdes	MASH distance-based assembly	CONCOCT	metaSPAdes + MASH distance-based assembly + CONCOCT	> 1.0	271	86.9 ± 3.39	41.59 ± 39.11	53.03 ± 140.43	27.22 ± 34.65	4.23 ± 6.26	1261 ± 1801	7.17 ± 14.34	114	42.0664	75.09 ± 5.88	83.82 ± 14.92	121.68 ± 196.39	44.12 ± 32.99	8.5 ± 7.71	2180 ± 2316	12.57 ± 19.66
MEGAHIT	Time-discrete assembly	CONCOCT	MEGAHIT + Time-discrete assembly + CONCOCT	> 1.0	344	85.77 ± 4.96	44.24 ± 37.33	94.07 ± 173.72	51.47 ± 40.68	6.49 ± 8.49	1894 ± 2005	5.94 ± 10.85	160	46.5116	74.51 ± 6.11	80.65 ± 15.13	189.91 ± 213.97	74.77 ± 26.79	11.66 ± 10.01	2942 ± 2287	8.59 ± 13.55
metaSPAdes	Time-discrete assembly	CONCOCT	metaSPAdes + Time-discrete assembly + CONCOCT	> 1.0	347	88.43 ± 3.64	49.6 ± 38.79	139.52 ± 309.57	48.56 ± 39.78	8.47 ± 12.86	2330 ± 2295	6.76 ± 13.06	183	52.7378	74.95 ± 6.09	83.02 ± 15.37	252.12 ± 389.35	68.05 ± 29.86	14.05 ± 15.6	3442 ± 2488	9.04 ± 15.76
MEGAHIT	Co-assembly	DAS Tool	MEGAHIT + Co-assembly + DAS Tool	> 1.0	109	47.48 ± 6.64	82.73 ± 18.1	3.99 ± 4.57	20.38 ± 23.43	3.77 ± 2.06	474 ± 393	22.67 ± 21.45	101	92.6606	45.24 ± 7.21	86.85 ± 10.47	4.21 ± 4.67	20.51 ± 23.8	3.96 ± 2	470 ± 391	24.12 ± 21.62
metaSPAdes	Co-assembly	DAS Tool	metaSPAdes + Co-assembly + DAS Tool	> 1.0	187	64.65 ± 6.01	85.52 ± 16.73	5.41 ± 9.14	23.93 ± 27.74	3.77 ± 1.91	626 ± 1322	28.18 ± 28.07	182	97.3262	64.46 ± 5.92	87.03 ± 14.12	5.49 ± 9.25	23.73 ± 27.79	3.84 ± 1.9	625 ± 1339	28.88 ± 28.13
MEGAHIT	Individual assembly	DAS Tool	MEGAHIT + Individual assembly + DAS Tool	> 1.0	10	2.36 ± 0.8	62.28 ± 29.85	14.1 ± 13.84	63.35 ± 28.56	3.41 ± 2.48	1163 ± 1109	10.54 ± 18.07	10	100	2.34 ± 0.8	73.5 ± 15.77	16.54 ± 13.95	56.03 ± 25.27	4.05 ± 2.18	1380 ± 1091	12.17 ± 19.53
metaSPAdes	Individual assembly	DAS Tool	metaSPAdes + Individual assembly + DAS Tool	> 1.0	15	2.24 ± 0.6	72.12 ± 29.38	17.89 ± 12.91	65.3 ± 28.15	3.8 ± 2.03	823 ± 585	27.06 ± 62	12	80	1.53 ± 0.66	84.64 ± 15.24	18.41 ± 13.57	61.25 ± 27.05	4.19 ± 2.07	941 ± 583	29.47 ± 69.55
MEGAHIT	MASH distance-based assembly	DAS Tool	MEGAHIT + MASH distance-based assembly + DAS Tool	> 1.0	39	6.97 ± 1.15	70.19 ± 24.68	10.16 ± 10.47	44.05 ± 38.72	3.61 ± 2.23	736 ± 551	14.78 ± 15.75	31	79.4872	5.11 ± 0.95	80.18 ± 15.33	12 ± 10.98	41.01 ± 36.6	4.2 ± 2.08	814 ± 542	14.05 ± 14.94
metaSPAdes	MASH distance-based assembly	DAS Tool	metaSPAdes + MASH distance-based assembly + DAS Tool	> 1.0	82	17.92 ± 3.38	71.67 ± 26.28	19.2 ± 20.13	56.75 ± 34.55	3.73 ± 2.29	645 ± 568	24.65 ± 25.74	66	80.4878	15.41 ± 3.02	82.51 ± 14.51	22.91 ± 20.61	60.07 ± 33.39	4.38 ± 2.06	745 ± 579	23.76 ± 24.02
MEGAHIT	Time-discrete assembly	DAS Tool	MEGAHIT + Time-discrete assembly + DAS Tool	> 1.0	5	6.97 ± 1.15	68.5 ± 27.71	11.36 ± 11.42	59.57 ± 25.85	3.83 ± 2.07	862 ± 607	10.64 ± 9.72	3	60	0.32 ± 0.16	87.85 ± 7.94	17.44 ± 10.99	65.94 ± 30.11	4.92 ± 2.01	947 ± 818	13.85 ± 11.76
metaSPAdes	Time-discrete assembly	DAS Tool	metaSPAdes + Time-discrete assembly + DAS Tool	> 1.0	13	2.77 ± 0.82	68.17 ± 25.14	19.38 ± 17.19	68.06 ± 33.02	4.86 ± 2.51	1371 ± 1111	16.73 ± 26.07	11	84.6154	2.35 ± 0.77	75.65 ± 16.49	21.84 ± 17.62	70.64 ± 28.89	5.4 ± 2.27	1486 ± 1135	16.43 ± 27.59
MEGAHIT	Co-assembly	MaxBin	MEGAHIT + Co-assembly + MaxBin	> 1.0	218	78.89 ± 4.75	58.76 ± 28.49	22.7 ± 21.73	10.68 ± 16.28	4.01 ± 2.17	1914 ± 4620	15.1 ± 33.55	138	63.3028	54.26 ± 4.66	76.91 ± 15.13	29.08 ± 23.09	12.49 ± 17.33	4.46 ± 2	1895 ± 4390	16.15 ± 26.59
metaSPAdes	Co-assembly	MaxBin	metaSPAdes + Co-assembly + MaxBin	> 1.0	355	67.8 ± 4.22	47.92 ± 32.58	15.17 ± 19.38	14.78 ± 22.39	2.92 ± 2.04	1370 ± 4640	27.9 ± 73.27	163	45.9155	46.39 ± 4.48	79.04 ± 15.17	25.08 ± 23.45	15.48 ± 20.02	4.08 ± 1.92	2037 ± 6750	47.05 ± 98.56
MEGAHIT	Individual assembly	MaxBin	MEGAHIT + Individual assembly + MaxBin	> 1.0	384	32.96 ± 2.32	18.16 ± 19.42	11.55 ± 15.61	52.58 ± 41.98	1.65 ± 1.59	794 ± 2385	7.83 ± 29.26	32	8.33333	4.5 ± 0.94	64.67 ± 12.13	42.8 ± 21.42	61.89 ± 24.73	4.02 ± 2	3138 ± 7697	4 ± 3.66
metaSPAdes	Individual assembly	MaxBin	metaSPAdes + Individual assembly + MaxBin	> 1.0	422	29.15 ± 3.17	16.97 ± 19.74	10.61 ± 15.69	43.99 ± 41.53	1.65 ± 1.63	689 ± 757	7.67 ± 23.48	35	8.29384	3.31 ± 0.86	65.33 ± 13	42.48 ± 23.62	68.23 ± 22.2	3.98 ± 1.84	1661 ± 975	11.35 ± 43.41
MEGAHIT	MASH distance-based assembly	MaxBin	MEGAHIT + MASH distance-based assembly + MaxBin	> 1.0	382	66.18 ± 5.04	31.64 ± 25.79	16.05 ± 19.39	47.97 ± 39.66	2.41 ± 2.1	928 ± 2792	13.91 ± 29.53	93	24.3455	22.44 ± 2.68	68.54 ± 14.69	40.53 ± 22.71	46.73 ± 30.78	4.35 ± 2.19	1900 ± 5394	10.12 ± 15.72
metaSPAdes	MASH distance-based assembly	MaxBin	metaSPAdes + MASH distance-based assembly + MaxBin	> 1.0	386	63.12 ± 5.11	31.71 ± 27.59	13.68 ± 17.82	40.12 ± 38.85	2.06 ± 1.81	814 ± 2365	26.02 ± 60.32	97	25.1295	20.65 ± 3.74	71.6 ± 14.44	35.17 ± 21.39	46.87 ± 30.42	3.76 ± 1.95	1822 ± 4451	33.13 ± 93.98
MEGAHIT	Time-discrete assembly	MaxBin	MEGAHIT + Time-discrete assembly + MaxBin	> 1.0	524	66.18 ± 5.04	16.72 ± 19.15	11.45 ± 16.96	50.86 ± 43.68	1.57 ± 1.6	868 ± 3432	8.37 ± 25.17	38	7.25191	3.52 ± 0.7	65.07 ± 10.81	45.78 ± 26.09	74.58 ± 17.8	3.82 ± 2.18	3626 ± 9013	4.25 ± 3.16
metaSPAdes	Time-discrete assembly	MaxBin	metaSPAdes + Time-discrete assembly + MaxBin	> 1.0	596	29.82 ± 2.36	15.47 ± 17.48	9.91 ± 14.33	45.12 ± 42.78	1.53 ± 1.5	709 ± 1827	10.13 ± 27.86	32	5.36913	1.95 ± 0.52	61.69 ± 8.99	43.77 ± 22.16	71.36 ± 22.66	3.82 ± 1.86	1617 ± 1230	4.47 ± 3.7
MEGAHIT	Co-assembly	MetaBAT	MEGAHIT + Co-assembly + MetaBAT	> 1.0	338	68.03 ± 5.31	41.29 ± 37.32	4 ± 11.16	11.09 ± 22.03	2.19 ± 2.05	730 ± 3671	19.74 ± 38.98	140	41.4201	56.05 ± 5.69	82.04 ± 14.11	8.5 ± 16.03	20.56 ± 23.48	3.74 ± 1.87	1251 ± 5648	24.73 ± 33.11
metaSPAdes	Co-assembly	MetaBAT	metaSPAdes + Co-assembly + MetaBAT	> 1.0	407	75.46 ± 4.58	53.27 ± 39.04	8.72 ± 27.39	14.33 ± 24.64	2.88 ± 3.01	577 ± 880	46.44 ± 94.05	225	55.2826	62.26 ± 5.59	85.26 ± 15.23	14.25 ± 35.68	23.39 ± 27.51	4.25 ± 3.22	698 ± 1015	58.44 ± 107.33
MEGAHIT	Individual assembly	MetaBAT	MEGAHIT + Individual assembly + MetaBAT	> 1.0	225	65.51 ± 6.34	34.31 ± 39.27	82.87 ± 170.7	45.35 ± 44.99	5.25 ± 8.57	1058 ± 1768	15.25 ± 17.61	78	34.6667	51.58 ± 5.9	84.69 ± 15.48	227.78 ± 226.84	83.01 ± 23.11	12.86 ± 10.95	2407 ± 2347	14.63 ± 19.67
metaSPAdes	Individual assembly	MetaBAT	metaSPAdes + Individual assembly + MetaBAT	> 1.0	283	68.37 ± 5.66	33.01 ± 40.69	101.35 ± 217.88	39.91 ± 44.73	5.68 ± 10.35	1084 ± 1997	29.99 ± 72.95	92	32.5088	54.27 ± 5.88	88.73 ± 13.46	297.99 ± 296.38	83.25 ± 22.67	15.38 ± 13.73	2772 ± 2759	38.74 ± 113.24
MEGAHIT	MASH distance-based assembly	MetaBAT	MEGAHIT + MASH distance-based assembly + MetaBAT	> 1.0	304	67.11 ± 5.57	38.57 ± 38.57	27.18 ± 45.6	42.99 ± 44.59	3.13 ± 3.69	588 ± 711	24.1 ± 46.38	114	37.5	53.43 ± 5.99	84.97 ± 14.66	68.74 ± 52.21	74.64 ± 30.39	6.66 ± 3.76	1071 ± 829	21.43 ± 30.99
metaSPAdes	MASH distance-based assembly	MetaBAT	metaSPAdes + MASH distance-based assembly + MetaBAT	> 1.0	303	70.47 ± 4.3	44.82 ± 38.47	23.2 ± 35.71	39.99 ± 42.73	2.96 ± 3.12	584 ± 794	39.75 ± 84.03	138	45.5446	49.51 ± 4.83	83.21 ± 15.64	49.19 ± 39.37	68.64 ± 33.77	5.4 ± 3.09	948 ± 967	40.09 ± 80.2
MEGAHIT	Time-discrete assembly	MetaBAT	MEGAHIT + Time-discrete assembly + MetaBAT	> 1.0	330	67.11 ± 5.57	31.47 ± 38.95	82.32 ± 168.16	42.14 ± 44.99	5.2 ± 9.13	993 ± 1786	17.62 ± 19.1	102	30.9091	52.12 ± 7.21	86.68 ± 12.96	252.5 ± 219.85	85.54 ± 21.65	14.58 ± 11.84	2639 ± 2454	15.32 ± 18.35
metaSPAdes	Time-discrete assembly	MetaBAT	metaSPAdes + Time-discrete assembly + MetaBAT	> 1.0	409	70.89 ± 5.45	31.63 ± 39.81	97.18 ± 198.11	40.96 ± 44.9	5.63 ± 10.27	968 ± 1770	20.54 ± 22.19	125	30.5623	53.47 ± 4.93	88.37 ± 15.12	302.2 ± 258.97	84.04 ± 20.33	16 ± 13.69	2592 ± 2453	19.46 ± 23.12
MEGAHIT	Co-assembly	CONCOCT	MEGAHIT + Co-assembly + CONCOCT	> 2.5	245	71.95 ± 6.29	41.45 ± 38.14	12.09 ± 36.1	8.63 ± 18.87	2.81 ± 2.8	366 ± 363	15.9 ± 30.29	96	39.1837	62.16 ± 6.53	85.12 ± 13	28.31 ± 53.11	17.41 ± 22.69	5.1 ± 2.79	473 ± 299	25.34 ± 29.35
metaSPAdes	Co-assembly	CONCOCT	metaSPAdes + Co-assembly + CONCOCT	> 2.5	243	79.68 ± 6.17	52.07 ± 37.23	35.19 ± 89.13	15.42 ± 25	4.13 ± 4.66	473 ± 413	19.69 ± 34.77	129	53.0864	71.95 ± 6.8	83.47 ± 16.18	63.79 ± 114.82	23.36 ± 27.45	6.41 ± 5.26	581 ± 394	26.48 ± 36.59
MEGAHIT	Individual assembly	CONCOCT	MEGAHIT + Individual assembly + CONCOCT	> 2.5	204	65.73 ± 6.93	33.63 ± 39.33	79.46 ± 165.27	43.29 ± 45.49	5.09 ± 7.51	640 ± 770	14.02 ± 33.73	65	31.8627	52.76 ± 5.93	87.14 ± 14.52	230.91 ± 217.74	86.21 ± 25.34	12.79 ± 9.09	1416 ± 850	23.38 ± 48.93
metaSPAdes	Individual assembly	CONCOCT	metaSPAdes + Individual assembly + CONCOCT	> 2.5	228	69.38 ± 6.79	40 ± 41.9	107.38 ± 225.5	48.1 ± 45.31	6.18 ± 9.14	717 ± 812	16.12 ± 32.85	96	42.1053	59.09 ± 6.49	86.83 ± 14.8	244.49 ± 292.42	85.85 ± 21.67	12.77 ± 10.91	1371 ± 849	23.74 ± 41.04
MEGAHIT	MASH distance-based assembly	CONCOCT	MEGAHIT + MASH distance-based assembly + CONCOCT	> 2.5	220	71.61 ± 6.64	40.37 ± 40.21	40.08 ± 82.38	35.17 ± 42.01	3.91 ± 4.45	493 ± 491	16.27 ± 29.76	85	38.6364	62.79 ± 6.47	87.73 ± 12.94	98.14 ± 107.57	72.46 ± 32.77	7.99 ± 4.53	823 ± 489	21.82 ± 29.21
metaSPAdes	MASH distance-based assembly	CONCOCT	metaSPAdes + MASH distance-based assembly + CONCOCT	> 2.5	230	74.98 ± 5.91	43.73 ± 41.4	33.12 ± 77.38	34.82 ± 41.91	3.37 ± 3.97	377 ± 384	20.24 ± 37.26	102	44.3478	67.91 ± 6.31	87.01 ± 15.57	71.61 ± 102.87	65.28 ± 37.1	6.47 ± 4.12	606 ± 406	33.94 ± 50.88
MEGAHIT	Time-discrete assembly	CONCOCT	MEGAHIT + Time-discrete assembly + CONCOCT	> 2.5	241	71.61 ± 6.64	38.74 ± 40.14	101.04 ± 185.94	50.66 ± 44.98	6.48 ± 8.4	810 ± 858	12.49 ± 21.75	94	39.0041	59.02 ± 6.61	86 ± 14.44	242.01 ± 221.86	86.27 ± 20.52	13.52 ± 9.54	1497 ± 885	19.4 ± 32.24
metaSPAdes	Time-discrete assembly	CONCOCT	metaSPAdes + Time-discrete assembly + CONCOCT	> 2.5	276	73.73 ± 6.94	44.59 ± 41.99	127.5 ± 250.47	53.32 ± 44.02	7.56 ± 10.68	824 ± 864	19.86 ± 49.76	120	43.4783	64.88 ± 6.81	89.79 ± 12.84	280.31 ± 318.31	85.48 ± 22.02	15.01 ± 12.59	1452 ± 915	30.07 ± 65.98
MEGAHIT	Co-assembly	DAS Tool	MEGAHIT + Co-assembly + DAS Tool	> 2.5	93	40.09 ± 7.29	84.89 ± 13.59	3.33 ± 4.04	16.94 ± 23.69	3.88 ± 1.92	312 ± 233	34.21 ± 35.78	89	95.6989	39.91 ± 7.36	86.74 ± 10.58	3.36 ± 4.06	16.91 ± 23.82	3.97 ± 1.91	308 ± 235	35.54 ± 36.01
metaSPAdes	Co-assembly	DAS Tool	metaSPAdes + Co-assembly + DAS Tool	> 2.5	158	58.63 ± 6.02	85.1 ± 19.19	2.91 ± 3.85	21.3 ± 27.93	3.67 ± 1.86	246 ± 213	78.33 ± 117.18	144	91.1392	58.31 ± 6.04	89.93 ± 11.34	2.97 ± 3.81	22.68 ± 28.55	3.9 ± 1.77	241 ± 216	85.36 ± 120.46
MEGAHIT	Individual assembly	DAS Tool	MEGAHIT + Individual assembly + DAS Tool	> 2.5	6	0.9 ± 0.54	78.49 ± 29.58	15.07 ± 14.61	67.59 ± 36.32	3.39 ± 2.22	462 ± 589	41.41 ± 50.45	6	100	0.89 ± 0.54	89.2 ± 9.29	17.37 ± 14.55	70.53 ± 38.87	3.93 ± 1.85	537 ± 607	35 ± 52.04
metaSPAdes	Individual assembly	DAS Tool	metaSPAdes + Individual assembly + DAS Tool	> 2.5	19	3.66 ± 1.09	61.3 ± 33.73	21.14 ± 25.27	79.12 ± 26.4	3.41 ± 2.33	405 ± 324	35.03 ± 57.91	13	68.4211	1.61 ± 0.46	81.06 ± 17.05	25.55 ± 28.38	70.46 ± 28	4.25 ± 2.25	505 ± 304	32.46 ± 66.43
MEGAHIT	MASH distance-based assembly	DAS Tool	MEGAHIT + MASH distance-based assembly + DAS Tool	> 2.5	38	4.79 ± 0.58	66.77 ± 29.12	11.84 ± 14.92	42.69 ± 36.81	3.28 ± 2.45	344 ± 315	28.91 ± 35.61	29	76.3158	4.05 ± 0.54	80.92 ± 14.23	13.89 ± 15.31	47.14 ± 36.8	3.93 ± 2.40	397 ± 335	30.25 ± 37.98
metaSPAdes	MASH distance-based assembly	DAS Tool	metaSPAdes + MASH distance-based assembly + DAS Tool	> 2.5	92	28.82 ± 4.23	67.88 ± 27.71	17.34 ± 20.76	56.32 ± 39.59	3.48 ± 2.12	355 ± 298	35.72 ± 47.63	64	69.5652	21.55 ± 2.68	83.43 ± 15.38	22.54 ± 22.57	63.65 ± 35.52	4.33 ± 1.94	407 ± 311	34.52 ± 41.41
MEGAHIT	Time-discrete assembly	DAS Tool	MEGAHIT + Time-discrete assembly + DAS Tool	> 2.5	10	4.79 ± 0.58	68.03 ± 24.1	24.26 ± 20.72	70.93 ± 32.79	3.53 ± 2.46	544 ± 471	10.8 ± 7	7	70	0.62 ± 0.25	81.6 ± 11.26	30.77 ± 20.99	77.79 ± 23.91	4.41 ± 2.44	680 ± 509	11.16 ± 7.87
metaSPAdes	Time-discrete assembly	DAS Tool	metaSPAdes + Time-discrete assembly + DAS Tool	> 2.5	13	0.9 ± 0.32	60.25 ± 35.05	14.72 ± 18.96	68.68 ± 34.26	2.95 ± 1.97	337 ± 264	54.83 ± 102.17	8	61.5385	0.68 ± 0.31	84.41 ± 13.62	21.43 ± 21.79	64.17 ± 29.82	3.97 ± 1.79	389 ± 277	46.9 ± 82.9
MEGAHIT	Co-assembly	MaxBin	MEGAHIT + Co-assembly + MaxBin	> 2.5	155	67.75 ± 5.93	63.66 ± 29.38	16.71 ± 16.81	11.87 ± 19.55	4.14 ± 2.42	532 ± 397	23.58 ± 39.35	111	71.6129	53 ± 4.92	79.59 ± 14.23	20.69 ± 17.65	14.75 ± 20.27	4.72 ± 2.22	561 ± 377	24.22 ± 31.07
metaSPAdes	Co-assembly	MaxBin	metaSPAdes + Co-assembly + MaxBin	> 2.5	232	63.68 ± 5.99	55.61 ± 32.65	12.5 ± 15.47	14.74 ± 23.52	3.13 ± 1.98	385 ± 352	42.79 ± 83.42	131	56.4655	41.69 ± 5.08	80.51 ± 15.83	16.88 ± 18.12	14.98 ± 22.09	3.98 ± 1.78	414 ± 346	56.33 ± 99.23
MEGAHIT	Individual assembly	MaxBin	MEGAHIT + Individual assembly + MaxBin	> 2.5	274	22.98 ± 2.27	15.42 ± 19.39	9.29 ± 14.51	52.5 ± 46.43	1.41 ± 1.64	249 ± 323	12.66 ± 35.51	21	7.66423	3.41 ± 0.78	65.82 ± 12.77	36.89 ± 23.19	64.98 ± 31.08	4.03 ± 2.42	737 ± 554	11.68 ± 16.02
metaSPAdes	Individual assembly	MaxBin	metaSPAdes + Individual assembly + MaxBin	> 2.5	265	20.06 ± 2.88	16.42 ± 20.74	9.24 ± 17.21	47.2 ± 46.58	1.49 ± 1.5	253 ± 288	15.15 ± 28.5	28	10.566	2.9 ± 0.72	64.46 ± 12.39	30.65 ± 17.3	73.31 ± 32.17	3.67 ± 1.58	634 ± 403	22.66 ± 51.41
MEGAHIT	MASH distance-based assembly	MaxBin	MEGAHIT + MASH distance-based assembly + MaxBin	> 2.5	280	52.76 ± 5.62	29.79 ± 27.54	12.31 ± 14.54	49.49 ± 42.58	2.2 ± 2.11	307 ± 361	21.34 ± 29.67	67	23.9286	16.94 ± 2.21	70.88 ± 15.59	28.78 ± 15.45	53.7 ± 33.83	4.5 ± 2.00	631 ± 383	15.78 ± 16.53
metaSPAdes	MASH distance-based assembly	MaxBin	metaSPAdes + MASH distance-based assembly + MaxBin	> 2.5	245	54.62 ± 6.59	36.98 ± 29.44	13.62 ± 15.72	46.32 ± 41.37	2.29 ± 1.86	285 ± 324	35.31 ± 51.05	80	32.6531	25.44 ± 5.3	72.4 ± 15.05	28.14 ± 17.56	56.65 ± 35.04	3.73 ± 1.778	431 ± 380	37.33 ± 52.69
MEGAHIT	Time-discrete assembly	MaxBin	MEGAHIT + Time-discrete assembly + MaxBin	> 2.5	331	52.76 ± 5.62	15 ± 20.21	9.25 ± 14.83	45.4 ± 46.14	1.52 ± 1.68	260 ± 323	13.63 ± 30.46	22	6.64653	1.79 ± 0.43	68.53 ± 15.64	40.06 ± 21.48	77.61 ± 18.83	4.19 ± 1.91	796 ± 418	6.86 ± 3.51
metaSPAdes	Time-discrete assembly	MaxBin	metaSPAdes + Time-discrete assembly + MaxBin	> 2.5	347	20.47 ± 2.78	14.12 ± 19.24	8.12 ± 13.24	43.16 ± 46.06	1.4 ± 1.43	237 ± 281	14.58 ± 26.66	26	7.4928	1.36 ± 0.3	63.71 ± 14.34	38.08 ± 18.68	80.59 ± 20.85	3.87 ± 1.63	730 ± 435	8.27 ± 7.14
MEGAHIT	Co-assembly	MetaBAT	MEGAHIT + Co-assembly + MetaBAT	> 2.5	292	56.11 ± 5.31	38.69 ± 36.82	1.62 ± 4.4	9.68 ± 22.33	2.03 ± 1.94	240 ± 243	24.26 ± 41.95	109	37.3288	38.89 ± 4.38	82.5 ± 12.71	3.57 ± 6.17	17.93 ± 24.39	3.79 ± 1.84	324 ± 247	31.54 ± 34.01
metaSPAdes	Co-assembly	MetaBAT	metaSPAdes + Co-assembly + MetaBAT	> 2.5	386	67.11 ± 5.75	48.18 ± 39.06	3.21 ± 10.64	14.11 ± 26.25	2.34 ± 2.18	248 ± 291	50.61 ± 91.53	188	48.7047	53.61 ± 4.37	84.89 ± 15.12	5.82 ± 14.67	24.04 ± 29.94	3.77 ± 2.15	305 ± 328	70.05 ± 110.35
MEGAHIT	Individual assembly	MetaBAT	MEGAHIT + Individual assembly + MetaBAT	> 2.5	239	55.17 ± 6.27	26.62 ± 36.55	60.57 ± 140.94	39.23 ± 46.89	3.8 ± 6.76	432 ± 796	35.17 ± 64.41	62	25.9414	39.74 ± 5.93	84.86 ± 13.31	219.54 ± 204.57	89.11 ± 22.97	12.19 ± 8.9	1349 ± 1102	21.81 ± 25.89
metaSPAdes	Individual assembly	MetaBAT	metaSPAdes + Individual assembly + MetaBAT	> 2.5	284	59.87 ± 6.27	28.66 ± 38.31	81.87 ± 185.01	43.98 ± 47.19	4.52 ± 8.62	482 ± 1013	42.41 ± 86.46	81	28.5211	41.3 ± 5.27	85.58 ± 16.29	268.59 ± 264.77	87.74 ± 20.32	13.55 ± 12.01	1441 ± 1509	48.83 ± 120.19
MEGAHIT	MASH distance-based assembly	MetaBAT	MEGAHIT + MASH distance-based assembly + MetaBAT	> 2.5	279	56.29 ± 5.43	35.03 ± 36.6	21.94 ± 39.02	40.23 ± 46.09	2.64 ± 3.17	303 ± 408	32.26 ± 53.3	91	32.6165	32.37 ± 6.45	83.88 ± 12.34	60.17 ± 47.82	79.09 ± 31.68	6.01 ± 3.37	606 ± 504	27.08 ± 30.46
metaSPAdes	MASH distance-based assembly	MetaBAT	metaSPAdes + MASH distance-based assembly + MetaBAT	> 2.5	278	62.1 ± 5.87	40.34 ± 37.13	17.29 ± 28.26	42.54 ± 46.08	2.47 ± 2.65	252 ± 322	51.9 ± 97.97	111	39.9281	44.75 ± 3.96	81.76 ± 15.02	40.58 ± 32.48	77.51 ± 33.9	4.79 ± 2.73	409 ± 386	60.42 ± 118.05
MEGAHIT	Time-discrete assembly	MetaBAT	MEGAHIT + Time-discrete assembly + MetaBAT	> 2.5	318	56.29 ± 5.43	26.3 ± 36.89	67.42 ± 145.73	42.25 ± 46.81	4.29 ± 7.63	480 ± 917	31.8 ± 51.37	85	26.7296	42.31 ± 6.34	84.31 ± 13.68	236.34 ± 197.6	92.06 ± 13.12	13.41 ± 10.00	1463 ± 1281	21.65 ± 26.25
metaSPAdes	Time-discrete assembly	MetaBAT	metaSPAdes + Time-discrete assembly + MetaBAT	> 2.5	418	62.55 ± 6.71	26.79 ± 37.72	78.43 ± 175.99	41.37 ± 46.92	4.54 ± 8.95	445 ± 922	44.77 ± 76.19	113	27.0335	42.2 ± 4.51	85.83 ± 14.58	272.39 ± 248.63	92.12 ± 13.19	14.47 ± 12.62	1415 ± 1345	49.07 ± 109.65
