## Supplementary material for "Evaluating *de novo* assembly and binning strategies for time-series drinking water metagenomes": Table S10

### Sheet: Sheet1
Table S10. PERMANOVA results based on MASH dissimilarities in membership (i.e., fraction shared k-mers between samples) of unrefined bins with completeness > 50% that were constructed using contigs >1kbp or >2.5kbp in relation to assembly/binning approach and contig size.
Column1	df	SS	MS	F.Model	R2	p-value
Assembly/binning approach	31	0.59	0.02	46.24	0.96	0.001
Contig size	1	0.01	0.01	36.16	0.02	0.001
Residuals	31	0.01	0		0.02
Total	63	0.62			1
