## Supplementary material for "Evaluating *de novo* assembly and binning strategies for time-series drinking water metagenomes": Table S12

### Sheet: Sheet1
Table S12.1: Summary statistics of unrefined bins sets (completeness > 50%) associated with 8 assembly/binning combinations before and after reassembly and manual curation.
	1kbp				2.5kbp
	Reassembly		Origional assembly		Reassembly		Origional assembly
Estimate	metaSPAdes co-assembly + CONCOCT	metaSPAdes time-discrete assembly + CONCOCT	metaSPAdes co-assembly + MetaBAT	metaSPAdes co-assembly + DAS Tool	metaSPAdes co-assembly + CONCOCT	metaSPAdes time-discrete assembly + CONCOCT	metaSPAdes co-assembly + MetaBAT	metaSPAdes co-assembly + DAS Tool
Total number bins (count)	157	126	212	178	150	115	184	157
Completeness (%, M ± SD)	81.51 ± 15.59	78.79 ± 15.85	83.49 ± 16.22	86.47 ± 14.51	82.47 ± 15.41	82.28 ± 14.69	84.47 ± 15.3	88.25 ± 12.87
Redundancy (%, M ± SD)	1.83 ± 1.89	1.83 ± 1.78	2.9 ± 2.26	2.74 ± 2.23	2.1 ± 2.19	2.1 ± 2.22	2.23 ± 2.09	2.41 ± 2.16
Strain heterogeneity (M ± SD)	15.76 ± 27.45	14.74 ± 24.91	22.83 ± 27.05	22.55 ± 27.35	13.03 ± 24.57	13.35 ± 24.48	23.35 ± 29.38	22.21 ± 28.18
Total size (Mbp, M ± SD)	3.46 ± 1.74	3.48 ± 1.58	3.55 ± 1.8	3.7 ± 1.79	3.55 ± 1.75	3.6 ± 1.58	3.5 ± 1.75	3.8 ± 1.72
Number Contigs (count, M ± SD)	185 ± 175	235 ± 187	423 ± 410	446 ± 473	181 ± 171	215 ± 188	258 ± 224	252 ± 220
N50 (kbp, M ± SD)	84.99 ± 132.38	63.66 ± 124.64	62.8 ± 109.44	70.08 ± 115.7	85.55 ± 128	76.8 ± 140.46	71.42 ± 111.19	79.73 ± 117.01
CDS (count, M ± SD)	3186 ± 1499	3254 ± 1405	3328 ± 1576	3452 ± 1550	3262 ± 1502	3352 ± 1426	3247 ± 1527	3520 ± 1492
Full length 16S rRNA (count)	11	12	18	18	16	15	18	17
Partial length 16S rRNA (count)	16	12	27	28	14	12	20	20
Absent 16S rRNA (count)	130	102	167	132	120	88	146	120
tRNA (count, M ± SD)	38 ± 15	37 ± 12	39 ± 15	41 ± 14	40 ± 14	38 ± 12	39 ± 14	42 ± 14
High quality draft genome (count)	1	2	3	3	2	2	4	3
Medium quality draft genome (count)	156	124	209	175	148	113	180	154
Mapping rate (%, M ± SD)	66.82 ± 4.28	69.51 ± 5.77	72.29 ± 5.41	74.56 ± 5.25	65.58 ± 4.85	69.26 ± 5.56	69.69 ± 4.78	72.86 ± 5.34
Mapping rate controls (%, M ± SD)	0.01*, 0.02**, 0.01***	0.01*, 0.02**, 0.01***	0.01*, 0.02**, 0.01***	0.01*, 0.02**, 0.01***	0.01*, 0.02**, 0.01***	0.01*, 0.02**, 0.01***	0.01*, 0.02**, 0.01***	0.01*, 0.02**, 0.01***
C01*, C02**, C03***
Table S12.2: One-way ANOVA and post hoc Tukey HSD test for MAG mapping rate grouped by assembly/binning combination.
One-way ANOVA table	df	SS	MS	F value	p-value
Assembly/binning approach	7	776.71	110.96	4.14	0.0006
Residuals	88	2357.48	26.79
Column1	Mean difference	Lower bound	Upper bound	p-value
metaSPAdes co-assembly + DAS Tool (1.0kbp)-metaSPAdes co-assembly + CONCOCT (2.5kbp)	8.98167	2.42053	15.5428	0.00132227
metaSPAdes co-assembly + DAS Tool (1.0kbp)-metaSPAdes co-assembly + CONCOCT (1.0kbp)	7.74667	1.18553	14.3078	0.00959255
metaSPAdes co-assembly + DAS Tool (2.5kbp)-metaSPAdes co-assembly + CONCOCT (2.5kbp)	7.2775	0.716363	13.8386	0.0190504
metaSPAdes co-assembly + MetaBAT (1.0kbp)-metaSPAdes co-assembly + CONCOCT (2.5kbp)	6.705	0.143863	13.2661	0.0415462
metaSPAdes co-assembly + CONCOCT (1.0kbp)-metaSPAdes co-assembly + DAS Tool (2.5kbp)	-6.0425	-12.6036	0.518637	0.0937941
metaSPAdes co-assembly + MetaBAT (1.0kbp)-metaSPAdes co-assembly + CONCOCT (1.0kbp)	5.47	-1.09114	12.0311	0.174097
metaSPAdes co-assembly + DAS Tool (1.0kbp)-metaSPAdes time-discrete assembly + CONCOCT (2.5kbp)	5.305	-1.25614	11.8661	0.204781
metaSPAdes co-assembly + DAS Tool (1.0kbp)-metaSPAdes time-discrete assembly + CONCOCT (1.0kbp)	5.04917	-1.51197	11.6103	0.259492
metaSPAdes co-assembly + DAS Tool (1.0kbp)-metaSPAdes co-assembly + MetaBAT (2.5kbp)	4.875	-1.68614	11.4361	0.301639
metaSPAdes co-assembly + MetaBAT (2.5kbp)-metaSPAdes co-assembly + CONCOCT (2.5kbp)	4.10667	-2.45447	10.6678	0.525446
metaSPAdes time-discrete assembly + CONCOCT (1.0kbp)-metaSPAdes co-assembly + CONCOCT (2.5kbp)	3.9325	-2.62864	10.4936	0.580847
metaSPAdes time-discrete assembly + CONCOCT (2.5kbp)-metaSPAdes co-assembly + CONCOCT (2.5kbp)	3.67667	-2.88447	10.2378	0.661365
metaSPAdes co-assembly + DAS Tool (2.5kbp)-metaSPAdes time-discrete assembly + CONCOCT (2.5kbp)	3.60083	-2.9603	10.162	0.684588
metaSPAdes time-discrete assembly + CONCOCT (1.0kbp)-metaSPAdes co-assembly + DAS Tool (2.5kbp)	-3.345	-9.90614	3.21614	0.759046
metaSPAdes co-assembly + DAS Tool (2.5kbp)-metaSPAdes co-assembly + MetaBAT (2.5kbp)	3.17083	-3.3903	9.73197	0.805118
metaSPAdes co-assembly + MetaBAT (1.0kbp)-metaSPAdes time-discrete assembly + CONCOCT (2.5kbp)	3.02833	-3.5328	9.58947	0.839348
metaSPAdes co-assembly + CONCOCT (1.0kbp)-metaSPAdes co-assembly + MetaBAT (2.5kbp)	-2.87167	-9.4328	3.68947	0.872958
metaSPAdes co-assembly + MetaBAT (1.0kbp)-metaSPAdes time-discrete assembly + CONCOCT (1.0kbp)	2.7725	-3.78864	9.33364	0.891931
metaSPAdes time-discrete assembly + CONCOCT (1.0kbp)-metaSPAdes co-assembly + CONCOCT (1.0kbp)	2.6975	-3.86364	9.25864	0.905069
metaSPAdes co-assembly + MetaBAT (1.0kbp)-metaSPAdes co-assembly + MetaBAT (2.5kbp)	2.59833	-3.9628	9.15947	0.920836
metaSPAdes co-assembly + CONCOCT (1.0kbp)-metaSPAdes time-discrete assembly + CONCOCT (2.5kbp)	-2.44167	-9.0028	4.11947	0.942089
metaSPAdes co-assembly + DAS Tool (1.0kbp)-metaSPAdes co-assembly + MetaBAT (1.0kbp)	2.27667	-4.28447	8.8378	0.959875
metaSPAdes co-assembly + DAS Tool (1.0kbp)-metaSPAdes co-assembly + DAS Tool (2.5kbp)	1.70417	-4.85697	8.2653	0.992345
metaSPAdes co-assembly + CONCOCT (1.0kbp)-metaSPAdes co-assembly + CONCOCT (2.5kbp)	1.235	-5.32614	7.79614	0.998986
metaSPAdes co-assembly + MetaBAT (1.0kbp)-metaSPAdes co-assembly + DAS Tool (2.5kbp)	-0.5725	-7.13364	5.98864	0.999994
metaSPAdes co-assembly + MetaBAT (2.5kbp)-metaSPAdes time-discrete assembly + CONCOCT (2.5kbp)	0.43	-6.13114	6.99114	0.999999
metaSPAdes time-discrete assembly + CONCOCT (1.0kbp)-metaSPAdes time-discrete assembly + CONCOCT (2.5kbp)	0.255833	-6.3053	6.81697	1
metaSPAdes time-discrete assembly + CONCOCT (1.0kbp)-metaSPAdes co-assembly + MetaBAT (2.5kbp)	-0.174167	-6.7353	6.38697	1
