## Supplementary material for "Evaluating *de novo* assembly and binning strategies for time-series drinking water metagenomes": Table S13

### Sheet: Sheet1
Table S13: PERMANOVA results based on MASH dissimilarities in membership (i.e., fraction shared k-mers between samples) of curated MAGs with completeness > 50% and redundancies < 10% that were constructed using contigs >1kbp or >2.5kbp in relation to assembly/binning approach and contig size.
Column1	Df	SS	MS	F.Model	R2	Pr(>F)
Assembly/binning approach	3	0.00952425	0.00317475	16.8025	0.914199	0.004
Contig size	1	0.000327054	0.000327054	1.73095	0.0313927	0.463
Residuals	3	0.000566836	0.000188945		0.0544085
Total	7	0.0104181			1
