## Supplementary material for "Evaluating *de novo* assembly and binning strategies for time-series drinking water metagenomes": Table S14

### Sheet: Sheet1
Table S14. Characteristics of 233 species-level representative genoms (SRG) that were indentified across 8 assembly/binning combinations.
Species-level representative genome Id	Origional Species-level representative genome Id	Completeness (%)	Redundancy (%)	Strain heterogeniety (%)	dRep quality score (%)	Total length (Mbp)	N50 (kbp)	Number contigs	GC content (%)	Domain	Phyla	Class	Order	Family	Genus	Species
dRep.mag.1_1	co.spades.DASTOOL.1kb_125	77.89	1.4	100	74.3035	3.51687	10.641	3285	39.2	Bacteria	Planctomycetota	Planctomycetes	Gemmatales	Gemmataceae	UBA969	UBA969 sp003671255
dRep.mag.2_1	co.spades.METABAT.2.5kb_008	69.38	1.02	100	67.3153	1.2155	10.732	1334	33	Bacteria	Patescibacteria	Gracilibacteria	BD1-5	UBA2023	JABFSX01
dRep.mag.3_1	co.spades.DASTOOL.1kb_156	56.18	4.03	18.75	38.6541	0.592886	5.456	746	35.4	Bacteria	Patescibacteria	Paceibacteria	UBA9983_A	UBA2163	GWA1-54-10
dRep.mag.4_1	co.spades.CONCOCT.2.5kb_058	76.51	0	0	78.9392	0.702215	72.191	766	35.6	Bacteria	Patescibacteria	Paceibacteria	UBA9983_A	UBA2163	GWA1-54-10
dRep.mag.5_1	time.spades.CONCOCT.1kb_028	64.07	0.85	0	62.4312	0.771341	166.875	829	35	Bacteria	Patescibacteria	Paceibacteria	UBA9983_A	UBA2163
dRep.mag.6_1	co.spades.DASTOOL.1kb_105	54.33	0	0	56.1946	0.466719	5.361	592	33.5	Bacteria	Patescibacteria	Paceibacteria	UBA9983_A	UBA9973	UBA4124
dRep.mag.7_1	co.spades.DASTOOL.1kb_072	56.71	3.45	50	42.9888	0.473249	4.051	590	37.9	Bacteria	Patescibacteria	Paceibacteria	UBA9983_A	UBA9973	UBA9973
dRep.mag.8_1	co.spades.CONCOCT.1kb_121	66.92	1.42	0	62.7799	0.903456	831.433	1013	35.3	Bacteria	Patescibacteria	Paceibacteria	UBA9983_A	UBA2163	1-14-0-10-45-20
dRep.mag.9_0	co.spades.METABAT.2.5kb_060	51.85	5.08	33.33	30.0316	0.518778	5.982	634	35.4	Bacteria	Patescibacteria	Paceibacteria	UBA9983_A	UBA2163	1-14-0-10-45-20
dRep.mag.10_1	co.spades.DASTOOL.1kb_089	86.55	2.61	0	75.5006	3.24739	10.026	3393	36.2	Bacteria	Bdellovibrionota	FAC87	UBA2466
dRep.mag.11_1	co.spades.CONCOCT.2.5kb_009	99.26	0.74	0	98.2766	4.2327	271.142	3639	37	Bacteria	Bacteroidota	Bacteroidia	Chitinophagales	Chitinophagaceae	UBA3961	UBA3961 sp002385265
dRep.mag.12_1	co.spades.CONCOCT.2.5kb_093	99.26	0.25	0	100.756	4.16399	310.781	3748	36.3	Bacteria	Bacteroidota	Bacteroidia	Chitinophagales	Chitinophagaceae	Lacibacter
dRep.mag.13_1	time.spades.CONCOCT.1kb_059	98.03	0.25	0	99.4382	3.17485	207.213	2910	36	Bacteria	Bacteroidota	Bacteroidia	Chitinophagales	Chitinophagaceae
dRep.mag.14_1	co.spades.CONCOCT.2.5kb_055	96.47	0.68	0	95.4988	3.69833	72.041	3263	37.2	Bacteria	Bacteroidota	Bacteroidia	Chitinophagales	Chitinophagaceae	Sediminibacterium
dRep.mag.15_1	co.spades.DASTOOL.2.5kb_124	97.95	0	0	100.752	3.30894	402.3	2963	36.1	Bacteria	Bacteroidota	Bacteroidia	Chitinophagales	Chitinophagaceae	Sediminibacterium
dRep.mag.16_1	co.spades.METABAT.1kb_028	84.9	1.97	40	77.7104	2.80916	5.556	2984	36	Bacteria	Bacteroidota	Bacteroidia	Chitinophagales	Chitinophagaceae	Sediminibacterium
dRep.mag.17_1	co.spades.DASTOOL.2.5kb_151	99.51	0.27	0	100.453	4.3518	38.636	4145	36.4	Bacteria	Bacteroidota	Bacteroidia	Chitinophagales	Chitinophagaceae	Lacibacter
dRep.mag.18_1	co.spades.DASTOOL.2.5kb_010	90.56	1.66	20	84.5968	2.84434	10.223	2778	35.4	Bacteria	Bacteroidota	Bacteroidia	Chitinophagales	Chitinophagaceae	Hydrotalea	Hydrotalea flava
dRep.mag.19_0	co.spades.METABAT.1kb_185	65.13	3.36	0	50.078	3.14259	3.134	3742	38.5	Bacteria	Bdellovibrionota	Oligoflexia	Silvanigrellales	Silvanigrellaceae	Silvanigrella
dRep.mag.20_1	time.spades.CONCOCT.1kb_023	93.92	1.35	0	89.7014	2.6214	115.558	2243	38.1	Bacteria	Chlamydiota	Chlamydiia	Chlamydiales	Rhabdochlamydiaceae	CAIJXB01
dRep.mag.21_1	co.spades.CONCOCT.2.5kb_010	90.62	1.79	0	84.105	3.49233	74.12	3540	38.1	Bacteria	Bdellovibrionota	Bacteriovoracia	Bacteriovoracales	Bacteriovoracaceae	UBA6144
dRep.mag.22_1	co.spades.DASTOOL.1kb_071	59.73	4.01	0	41.4232	1.37687	3.065	1616	38.1	Bacteria	Proteobacteria	Gammaproteobacteria	Burkholderiales	UBA11063	UBA11063
dRep.mag.23_1	co.spades.CONCOCT.1kb_040	74.19	0	0	76.1289	1.36103	7.549	1295	39.7	Bacteria	Proteobacteria	Alphaproteobacteria	Rickettsiales	Midichloriaceae	Aquarickettsia	Aquarickettsia sp903887235
dRep.mag.24_0	co.spades.METABAT.1kb_094	50.76	1.58	0	44.5859	1.92454	2.83	2182	37.1	Bacteria	Bdellovibrionota	Oligoflexia	Silvanigrellales	Silvanigrellaceae
dRep.mag.25_1	time.spades.CONCOCT.2.5kb_067	87.64	0	0	90.0604	0.884427	69.325	901	35.1	Bacteria	Dependentiae	Babeliae	Babeliales	Babeliaceae	BOG-1370
dRep.mag.26_1	co.spades.METABAT.1kb_160	57.02	0	0	59.4128	1.25607	61.029	1103	32.9	Bacteria	Dependentiae	Babeliae	Babeliales
dRep.mag.27_1	co.spades.DASTOOL.1kb_177	86.52	0	0	89.2082	1.56388	237.953	1378	33.6	Bacteria	Dependentiae	Babeliae	Babeliales
dRep.mag.28_1	co.spades.CONCOCT.1kb_120	79.76	0.85	0	77.4628	1.8669	8.047	2092	36.5	Bacteria	Campylobacterota	Campylobacteria	Campylobacterales	Arcobacteraceae	Aliarcobacter
dRep.mag.29_1	time.spades.CONCOCT.2.5kb_039	99.29	1.71	0	93.5008	3.9154	332.317	3429	35.5	Bacteria	Bacteroidota	Bacteroidia	Flavobacteriales	Flavobacteriaceae	Flavobacterium	Flavobacterium sp014305095
dRep.mag.30_1	co.spades.CONCOCT.2.5kb_032	81.08	1.77	20	74.5375	2.73466	8.071	2787	35.9	Bacteria	Bacteroidota	Bacteroidia	Flavobacteriales	Flavobacteriaceae	Flavobacterium
dRep.mag.31_1	co.spades.METABAT.1kb_212	73.89	4.85	23.81	52.646	2.56168	5.039	2778	37	Bacteria	Bacteroidota	Bacteroidia	Flavobacteriales	Flavobacteriaceae	Flavobacterium
dRep.mag.32_1	time.spades.CONCOCT.2.5kb_017	69.82	1.31	50	66.0631	1.09817	18.89	1069	34.9	Bacteria	Bacteroidota	Bacteroidia	Cytophagales	Amoebophilaceae
dRep.mag.33_1	time.spades.CONCOCT.2.5kb_081	77.87	0	0	80.7418	0.760351	554.027	800	34.4	Bacteria	Patescibacteria	Paceibacteria	UBA9983_A	UBA2163	C7867-001
dRep.mag.34_1	co.spades.CONCOCT.2.5kb_130	80.74	0.72	0	79.199	2.31882	13.12	2286	36.2	Bacteria	Bacteroidota	Bacteroidia	Sphingobacteriales	Sphingobacteriaceae	Pedobacter
dRep.mag.35_1	co.spades.CONCOCT.1kb_108	81.82	0.48	100	81.9477	2.25013	12.455	2203	35.9	Bacteria	Bacteroidota	Bacteroidia	Sphingobacteriales	Sphingobacteriaceae	Pedobacter
dRep.mag.36_1	co.spades.DASTOOL.2.5kb_079	97.56	2.03	0	89.658	2.66523	31.337	2478	36	Bacteria	Proteobacteria	Gammaproteobacteria	Burkholderiales	UBA11063	UBA11063
dRep.mag.37_1	time.spades.CONCOCT.2.5kb_054	84.52	3.66	66.67	70.6956	3.01221	11.775	3028	35.6	Bacteria	Proteobacteria	Gammaproteobacteria	Burkholderiales	UBA11063	UBA11063
dRep.mag.38_1	co.spades.DASTOOL.1kb_143	65.06	0	0	67.6027	0.950469	121.756	933	33.1	Bacteria	Patescibacteria	Paceibacteria	UBA9983_A	UBA2163	OLB19
dRep.mag.39_1	co.spades.CONCOCT.1kb_083	78.58	3.45	91.67	66.9285	1.03662	74.418	1087	32.9	Bacteria	Patescibacteria	Paceibacteria	UBA9983_A	UBA2163	OLB19
dRep.mag.40_1	co.spades.CONCOCT.2.5kb_126	90.12	1.79	0	83.6391	3.23082	86.741	3153	37.4	Bacteria	Bdellovibrionota	Bdellovibrionia_A	UBA1018	UBA1018
dRep.mag.41_1	co.spades.DASTOOL.1kb_121	97.44	1.85	0	91.0673	4.22329	568.22	3874	36.2	Bacteria	Cyanobacteria	Vampirovibrionia	Obscuribacterales
dRep.mag.42_1	co.spades.METABAT.1kb_105	88.81	2.28	0	79.623	3.5789	26.663	3246	35.1	Bacteria	Cyanobacteria	Vampirovibrionia	Obscuribacterales	Obscuribacteraceae	Ga0077546
dRep.mag.43_1	co.spades.METABAT.1kb_183	98.28	3.44	0	83.1496	4.14193	13.778	3939	39	Bacteria	Bacteroidota	Bacteroidia	Cytophagales	Cytophagaceae
dRep.mag.44_1	co.spades.DASTOOL.2.5kb_072	96.51	1.55	0	91.364	2.58802	161.421	2078	35.2	Bacteria	Proteobacteria	Gammaproteobacteria	UBA6002	UBA6002
dRep.mag.45_1	co.spades.DASTOOL.2.5kb_125	95.73	2.56	0	85.2797	8.56863	50.053	6826	35.9	Bacteria	Cyanobacteria	Vampirovibrionia	Obscuribacterales
dRep.mag.46_1	time.spades.CONCOCT.1kb_020	96.15	2.71	11.11	85.4034	5.72913	101.083	4815	36.5	Bacteria	Cyanobacteria	Vampirovibrionia	Obscuribacterales	Obscuribacteraceae	Obscuribacter
dRep.mag.47_0	co.spades.METABAT.1kb_056	51.46	9.59	3.12	5.51384	5.44534	2.566	6144	35	Bacteria	Cyanobacteria	Vampirovibrionia	Obscuribacterales
dRep.mag.48_1	time.spades.CONCOCT.1kb_017	90.4	2.28	0	81.1803	6.7312	22.943	5879	35.8	Bacteria	Cyanobacteria	Vampirovibrionia	Obscuribacterales	Obscuribacteraceae	QKMZ01
dRep.mag.49_1	time.spades.CONCOCT.2.5kb_087	96.58	4.84	0	75.298	4.10498	685.603	3493	36.5	Bacteria	Cyanobacteria	Vampirovibrionia	Obscuribacterales	SBAT01	SBAT01
dRep.mag.50_0	co.spades.METABAT.1kb_009	50.06	3.96	14.29	32.5755	2.73619	3.156	3155	35.7	Bacteria	Cyanobacteria	Vampirovibrionia	Obscuribacterales	SBAT01	SBAT01
dRep.mag.51_1	co.spades.METABAT.1kb_095	93.16	2.64	9.09	82.5273	7.54518	45.14	6071	36.1	Bacteria	Cyanobacteria	Vampirovibrionia	Obscuribacterales	Obscuribacteraceae
dRep.mag.52_1	co.spades.CONCOCT.1kb_130	92.52	1.99	0	85.0638	9.21557	97.163	7381	35.9	Bacteria	Cyanobacteria	Vampirovibrionia	Obscuribacterales
dRep.mag.53_1	co.spades.DASTOOL.2.5kb_016	88.03	1.85	12.5	81.0632	6.47099	12.702	5791	36	Bacteria	Cyanobacteria	Vampirovibrionia	Obscuribacterales
dRep.mag.54_0	co.spades.DASTOOL.1kb_023	61.16	2.28	0	51.4066	2.92128	1.964	3706	34.2	Bacteria	Proteobacteria	Gammaproteobacteria	Burkholderiales	Chitinibacteraceae	Iodobacter
dRep.mag.55_0	co.spades.METABAT.1kb_096	51.57	6.84	0	19.1073	5.90626	2.982	6091	36.2	Bacteria	Cyanobacteria	Vampirovibrionia	Obscuribacterales	Obscuribacteraceae
dRep.mag.56_1	co.spades.DASTOOL.2.5kb_060	92.14	1.16	0	88.5642	6.33984	28.082	5206	37.2	Bacteria	Planctomycetota	Planctomycetes	Pan216	Pan216
dRep.mag.57_1	co.spades.CONCOCT.1kb_032	91.79	0	0	94.3011	5.50837	105.238	4398	37.1	Bacteria	Planctomycetota	Planctomycetes	Pan216	Pan216
dRep.mag.58_1	co.spades.CONCOCT.1kb_080	93.69	0	0	96.3795	2.7382	239.321	2696	35.7	Bacteria	Bdellovibrionota	Bdellovibrionia	Bdellovibrionales	Bdellovibrionaceae	Pseudobdellovibrio
dRep.mag.59_1	co.spades.DASTOOL.1kb_078	81.39	1.79	0	74.2602	2.54867	4.369	3125	37.2	Bacteria	Bdellovibrionota	Bdellovibrionia	Bdellovibrionales
dRep.mag.60_1	co.spades.CONCOCT.1kb_142	95.61	0.68	0	94.6608	2.06772	79.743	1808	37.1	Bacteria	Chlamydiota	Chlamydiia	Chlamydiales	Rhabdochlamydiaceae
dRep.mag.61_0	co.spades.METABAT.1kb_030	58.23	5.99	13.33	30.8448	1.52684	3.409	1765	38.1	Bacteria	Chlamydiota	Chlamydiia	Chlamydiales	SM23-39	PALSA-1448
dRep.mag.62_0	co.spades.METABAT.1kb_018	62.29	5.58	41.67	38.5104	3.74785	3.894	4253	38.1	Bacteria	Bdellovibrionota	Bdellovibrionia	Bdellovibrionales
dRep.mag.63_1	co.spades.CONCOCT.2.5kb_148	94.02	2.56	0	84.2237	2.62317	1017.39	2413	34.9	Bacteria	Cyanobacteria	Vampirovibrionia	Vampirovibrionales	Vampirovibrionaceae
dRep.mag.64_1	co.spades.DASTOOL.1kb_042	82.78	3.42	25	68.3387	3.92778	4.05	4032	37.3	Bacteria	Cyanobacteria	Vampirovibrionia	Vampirovibrionales	Vampirovibrionaceae
dRep.mag.65_1	co.spades.DASTOOL.1kb_087	97.02	3.83	93.33	83.9254	3.84151	91.563	3924	36.6	Bacteria	Nitrospirota	Nitrospiria	Nitrospirales	Nitrospiraceae	Nitrospira_F	Nitrospira_F sp002083405
dRep.mag.66_1	co.spades.DASTOOL.2.5kb_052	91.76	5.1	11.11	69.3615	4.9002	117.443	5042	35.7	Bacteria	Nitrospirota	Nitrospiria	Nitrospirales	Nitrospiraceae	Nitrospira_D	Nitrospira_D sp002083555
dRep.mag.67_1	co.spades.DASTOOL.2.5kb_122	97.97	2.03	0	90.1839	2.06004	53.441	1835	34.9	Bacteria	Verrucomicrobiota	Verrucomicrobiae	Chthoniobacterales	UBA6821
dRep.mag.68_1	co.spades.DASTOOL.2.5kb_149	97.97	0.68	0	96.9344	1.90869	53.551	1686	34.8	Bacteria	Verrucomicrobiota	Verrucomicrobiae	Chthoniobacterales	UBA6821
dRep.mag.69_0	co.spades.DASTOOL.1kb_043	71.55	4.56	14.29	51.1809	3.35343	3.619	4130	37.4	Bacteria	Bdellovibrionota	Bacteriovoracia	Bacteriovoracales	Bacteriovoracaceae	Bacteriovorax
dRep.mag.70_1	co.spades.METABAT.2.5kb_062	100	0	0	102.377	6.97665	56.705	5486	34.2	Bacteria	Planctomycetota	Planctomycetes	Pirellulales
dRep.mag.71_1	co.spades.CONCOCT.2.5kb_030	90.91	3.76	0	74.3265	8.46275	27.1	6929	36.5	Bacteria	Planctomycetota	Planctomycetes	Gemmatales	Gemmataceae
dRep.mag.72_1	co.spades.DASTOOL.1kb_013	89.84	1.19	0	85.9508	3.1593	13.233	3206	33.4	Bacteria	Actinobacteriota	Actinomycetia	Mycobacteriales	Mycobacteriaceae	Mycobacterium
dRep.mag.73_1	co.spades.DASTOOL.1kb_059	97.39	1.26	0	93.3731	5.80148	36.826	5365	34.4	Bacteria	Actinobacteriota	Actinomycetia	Mycobacteriales	Mycobacteriaceae	Mycobacterium	Mycobacterium pseudokansasii
dRep.mag.74_1	co.spades.METABAT.2.5kb_124	89.54	0.89	42.86	87.4775	5.99918	10.283	6025	35.1	Bacteria	Actinobacteriota	Actinomycetia	Mycobacteriales	Mycobacteriaceae	Mycobacterium	Mycobacterium gordonae
dRep.mag.75_0	co.spades.METABAT.1kb_110	51.86	7.78	24.19	16.6493	4.08022	4.117	4738	34.7	Bacteria	Actinobacteriota	Actinomycetia	Mycobacteriales	Mycobacteriaceae	Mycobacterium
dRep.mag.76_1	co.spades.DASTOOL.1kb_178	99.55	0.27	50	100.856	6.47695	109.91	6391	33.6	Bacteria	Actinobacteriota	Actinomycetia	Mycobacteriales	Mycobacteriaceae	Mycobacterium
dRep.mag.77_1	time.spades.CONCOCT.1kb_117	56.95	1.01	44.44	54.2081	3.92875	5.231	4509	33.4	Bacteria	Actinobacteriota	Actinomycetia	Mycobacteriales	Mycobacteriaceae	Mycobacterium	Mycobacterium frederiksbergense
dRep.mag.78_1	co.spades.DASTOOL.1kb_151	50.04	1.73	0	43.1263	2.36725	2.969	2607	36.3	Bacteria	Planctomycetota	Phycisphaerae	Phycisphaerales	SM1A02
dRep.mag.79_0	co.spades.DASTOOL.1kb_062	52	9.89	0	4.13023	3.01426	1.447	4260	34.1	Bacteria	Actinobacteriota	Thermoleophilia	Ga0077560	Ga0077560	Ga0077541
dRep.mag.80_1	time.spades.CONCOCT.2.5kb_106	97.73	2.27	0	89.1594	4.11486	362.022	3277	35	Bacteria	Planctomycetota	Phycisphaerae	Phycisphaerales	SM1A02	F1-120-MAGs238
dRep.mag.81_1	co.spades.METABAT.1kb_015	86.78	2.21	4.17	77.7132	3.47892	6.054	3271	34.7	Bacteria	Planctomycetota	Phycisphaerae	Phycisphaerales	SM1A02	CAILKP01
dRep.mag.82_1	co.spades.DASTOOL.1kb_150	97.73	0	0	100.053	4.18999	44.307	3507	36.3	Bacteria	Planctomycetota	Phycisphaerae	Phycisphaerales	SM1A02	UBA4658
dRep.mag.83_0	co.spades.DASTOOL.1kb_044	60.08	1.24	0	55.5762	2.87581	2.468	3341	36.1	Bacteria	Planctomycetota	Phycisphaerae	Phycisphaerales	SM1A02	UBA4658
dRep.mag.84_1	co.spades.CONCOCT.2.5kb_029	50.56	1.16	0	46.5991	3.18998	4.766	3161	35.4	Bacteria	Planctomycetota	Planctomycetes	Gemmatales	Gemmataceae	PALSA-1347
dRep.mag.85_1	co.spades.METABAT.1kb_006	92.74	4.65	50	73.8034	7.32993	9.478	7043	36.2	Bacteria	Planctomycetota	Planctomycetes	Gemmatales	Gemmataceae	PALSA-1347
dRep.mag.86_1	co.spades.METABAT.1kb_005	85.11	6.25	66.67	60.0004	7.47448	8.854	7318	36.1	Bacteria	Planctomycetota	Planctomycetes	Gemmatales	Gemmataceae	PALSA-1347
dRep.mag.87_1	co.spades.DASTOOL.2.5kb_055	95.39	1.14	0	91.879	6.46907	23.876	5175	36.3	Bacteria	Planctomycetota	Planctomycetes	Gemmatales	Gemmataceae
dRep.mag.88_1	co.spades.DASTOOL.1kb_030	79.25	1.88	0	71.6911	5.59102	4.81	5976	37.2	Bacteria	Planctomycetota	Planctomycetes	Gemmatales	Gemmataceae	RGDT01
dRep.mag.89_0	co.spades.DASTOOL.1kb_007	57.86	4.95	0	34.7685	5.18332	2.075	6382	35.6	Bacteria	Planctomycetota	Planctomycetes	Gemmatales	Gemmataceae	Gemmata
dRep.mag.90_1	co.spades.CONCOCT.2.5kb_103	97.38	5.13	16.67	75.115	5.91799	114.7	5392	33.6	Bacteria	Acidobacteriota	Vicinamibacteria	Vicinamibacterales	UBA2999	12-FULL-67-14b
dRep.mag.91_1	co.spades.DASTOOL.1kb_086	59.29	1.74	0	52.3204	3.58433	2.89	4227	35.6	Bacteria	Acidobacteriota	Acidobacteriae	Bryobacterales	Bryobacteraceae
dRep.mag.92_1	co.spades.DASTOOL.2.5kb_066	98.25	1.8	33.33	92.2691	5.83204	68.905	5282	35.8	Bacteria	Acidobacteriota	Acidobacteriae	Bryobacterales	Bryobacteraceae
dRep.mag.93_1	co.spades.CONCOCT.2.5kb_070	98.9	2.75	0	87.7052	5.171	128.915	4434	31.7	Bacteria	Gemmatimonadota	Gemmatimonadetes	Gemmatimonadales	Gemmatimonadaceae	Gemmatimonas
dRep.mag.94_1	time.spades.CONCOCT.2.5kb_082	90.43	3.3	0	76.1106	4.65986	22.974	4209	32.3	Bacteria	Gemmatimonadota	Gemmatimonadetes	Gemmatimonadales	Gemmatimonadaceae	Gemmatimonas
dRep.mag.95_1	co.spades.CONCOCT.2.5kb_038	96.52	3.04	0	84.007	7.19898	236.615	6299	35	Bacteria	Acidobacteriota	Acidobacteriae	Bryobacterales	Bryobacteraceae
dRep.mag.96_1	time.spades.CONCOCT.1kb_032	89.01	0	0	91.1607	2.83493	20.015	2710	31.5	Bacteria	Gemmatimonadota	Gemmatimonadetes	Gemmatimonadales	Gemmatimonadaceae
dRep.mag.97_1	co.spades.METABAT.2.5kb_041	94.83	2.47	30	85.5478	3.56451	45.045	3348	33.6	Bacteria	Proteobacteria	Gammaproteobacteria	Burkholderiales	Burkholderiaceae	Herminiimonas	Herminiimonas sp903993245
dRep.mag.98_1	time.spades.CONCOCT.2.5kb_003	87.61	1.32	37.5	83.6077	3.83889	16.048	3697	33.1	Bacteria	Proteobacteria	Gammaproteobacteria	Burkholderiales	Burkholderiaceae	Undibacterium
dRep.mag.99_0	co.spades.METABAT.1kb_122	50.76	3.55	26.09	35.6707	2.04135	2.944	2335	33	Bacteria	Proteobacteria	Gammaproteobacteria	Burkholderiales	Burkholderiaceae	Undibacterium
dRep.mag.100_1	co.spades.CONCOCT.1kb_051	68.26	0.53	33.33	67.7819	2.46603	9.784	2455	33.1	Bacteria	Proteobacteria	Gammaproteobacteria	Burkholderiales	Burkholderiaceae	Undibacterium	Undibacterium sp014284265
dRep.mag.101_1	co.spades.CONCOCT.1kb_039	90.64	1.59	0	84.9633	2.47308	35.212	2478	35.8	Bacteria	Proteobacteria	Gammaproteobacteria	Burkholderiales	Gallionellaceae	Gallionella
dRep.mag.102_1	co.spades.DASTOOL.1kb_009	97.44	1.42	50	93.2192	6.88473	21.8	6320	32.7	Bacteria	Proteobacteria	Gammaproteobacteria	Burkholderiales	Burkholderiaceae	Pseudoduganella
dRep.mag.103_1	co.spades.CONCOCT.1kb_078	58.38	0.4	50	58.4911	2.71463	6.642	2752	33	Bacteria	Proteobacteria	Gammaproteobacteria	Burkholderiales	Burkholderiaceae	Duganella
dRep.mag.104_1	co.spades.METABAT.1kb_066	52.59	0	0	54.5837	4.06603	9.713	4177	35	Bacteria	Proteobacteria	Gammaproteobacteria	Pseudomonadales	Pseudomonadaceae	Pseudomonas_E
dRep.mag.105_1	time.spades.CONCOCT.1kb_038	89.27	1.96	50	82.7127	3.60826	33.522	3427	34.9	Bacteria	Proteobacteria	Gammaproteobacteria	Pseudomonadales	Pseudomonadaceae	Pseudomonas_E
dRep.mag.106_1	co.spades.METABAT.2.5kb_091	94.04	0.97	50	91.9147	3.93859	30.162	3764	35.3	Bacteria	Proteobacteria	Gammaproteobacteria	Pseudomonadales	Pseudomonadaceae	Pseudomonas_E	Pseudomonas_E sp001465025
dRep.mag.107_1	co.spades.METABAT.1kb_078	77.52	2.24	78.57	70.1247	2.88258	12.288	2899	35.4	Bacteria	Proteobacteria	Gammaproteobacteria	Pseudomonadales	Pseudomonadaceae	Pseudomonas_E
dRep.mag.108_1	co.spades.METABAT.1kb_209	97.25	2.92	13.33	85.3268	4.48304	37.595	4484	34.1	Bacteria	Proteobacteria	Alphaproteobacteria	Rhizobiales	Xanthobacteraceae	Afipia	Afipia birgiae
dRep.mag.109_1	co.spades.DASTOOL.1kb_035	87.48	3.99	20	70.136	3.78069	4.131	4279	33	Bacteria	Proteobacteria	Gammaproteobacteria	Burkholderiales	Burkholderiaceae	Acidovorax
dRep.mag.110_1	co.spades.METABAT.2.5kb_011	86.18	2.1	16.67	78.0735	3.03607	12.212	3205	35.5	Bacteria	Proteobacteria	Gammaproteobacteria	Burkholderiales	SG8-41
dRep.mag.111_1	co.spades.DASTOOL.1kb_049	95.94	0.49	100	96.1656	3.45743	23.504	3513	34.7	Bacteria	Proteobacteria	Gammaproteobacteria	Burkholderiales	SG8-41	Ga0077527
dRep.mag.112_1	time.spades.CONCOCT.2.5kb_015	99.39	0.12	0	101.408	3.68552	171.806	3548	34.7	Bacteria	Proteobacteria	Gammaproteobacteria	Burkholderiales	SG8-41	Ga0077527
dRep.mag.113_1	co.spades.DASTOOL.1kb_167	98.1	0.47	0	98.3954	3.58874	195.351	3548	34.6	Bacteria	Proteobacteria	Gammaproteobacteria	Burkholderiales	SG8-41	Ga0077527
dRep.mag.114_1	co.spades.DASTOOL.1kb_028	82.45	1.77	33.33	76.0789	3.81725	5.997	4153	34.6	Bacteria	Proteobacteria	Gammaproteobacteria	Burkholderiales	CAIKXV01	CAIKXV01
dRep.mag.115_1	co.spades.METABAT.2.5kb_110	97.75	1.18	0	94.3605	4.88923	104.965	4552	34.5	Bacteria	Proteobacteria	Gammaproteobacteria	Burkholderiales	Ga0077523	Ga0077523
dRep.mag.116_1	co.spades.DASTOOL.2.5kb_123	97.13	1.71	25	91.3503	4.91553	48.483	4573	34.4	Bacteria	Proteobacteria	Gammaproteobacteria	Burkholderiales	Ga0077523	Ga0077523
dRep.mag.117_1	co.spades.CONCOCT.2.5kb_117	98.98	0	0	101.427	2.72256	78.321	2462	32.9	Bacteria	Proteobacteria	Gammaproteobacteria	Burkholderiales	Burkholderiaceae	Giesbergeria
dRep.mag.118_1	co.spades.METABAT.2.5kb_140	82.02	3.16	46.15	69.6288	2.631	7.961	2716	32.3	Bacteria	Proteobacteria	Gammaproteobacteria	Burkholderiales	Burkholderiaceae	Giesbergeria
dRep.mag.119_1	co.spades.DASTOOL.1kb_034	64.47	3.98	33.33	47.5979	3.74775	2.528	4644	33.5	Bacteria	Proteobacteria	Gammaproteobacteria	Burkholderiales	Burkholderiaceae	Paucibacter_A	Paucibacter_A sp001477625
dRep.mag.120_1	co.spades.DASTOOL.1kb_093	95.91	1.28	0	91.4897	4.3854	9.107	4606	33.2	Bacteria	Proteobacteria	Gammaproteobacteria	Burkholderiales	Burkholderiaceae	Pelomonas	Pelomonas sp003963075
dRep.mag.121_1	co.spades.DASTOOL.1kb_100	92.06	2.74	44.83	81.6486	2.63745	13.199	2753	34.2	Bacteria	Proteobacteria	Gammaproteobacteria	Burkholderiales	Rhodocyclaceae	Ga0074130
dRep.mag.122_0	co.spades.METABAT.1kb_169	69.83	4.93	8.7	47.4047	2.21619	3.905	2586	34.1	Bacteria	Proteobacteria	Gammaproteobacteria	Burkholderiales	Rhodocyclaceae	Ga0074130	Ga0074130 sp001464495
dRep.mag.123_1	co.spades.METABAT.1kb_146	66.69	2.55	27.78	56.4634	1.99348	4.266	2223	32.2	Bacteria	Proteobacteria	Gammaproteobacteria	Burkholderiales	Burkholderiaceae	Giesbergeria
dRep.mag.124_1	co.spades.DASTOOL.1kb_001	79.15	2.38	60	70.4495	3.71774	3.491	4258	32.7	Bacteria	Proteobacteria	Gammaproteobacteria	Burkholderiales	Burkholderiaceae	UBA2334
dRep.mag.125_1	co.spades.DASTOOL.2.5kb_108	99.03	0.47	100	99.5384	4.16224	59.801	4004	33.7	Bacteria	Proteobacteria	Gammaproteobacteria	Burkholderiales	Burkholderiaceae	PHCI01	PHCI01 sp002842205
dRep.mag.126_1	co.spades.METABAT.1kb_187	69.72	6.57	58.62	42.5598	2.43655	4.753	2790	33.4	Bacteria	Proteobacteria	Gammaproteobacteria	Burkholderiales	Burkholderiaceae	Rhodoferax
dRep.mag.127_0	co.spades.METABAT.1kb_188	60.83	3.43	45	46.9513	2.81457	2.855	3319	33	Bacteria	Proteobacteria	Gammaproteobacteria	Burkholderiales	Burkholderiaceae	Acidovorax
dRep.mag.128_1	co.spades.METABAT.1kb_144	60.34	0	0	62.333	2.76515	9.685	2961	34.1	Bacteria	Proteobacteria	Gammaproteobacteria	Burkholderiales	Burkholderiaceae	Hylemonella
dRep.mag.129_1	co.spades.METABAT.2.5kb_115	93.77	0	0	96.2325	2.98628	84.154	2939	34.2	Bacteria	Proteobacteria	Gammaproteobacteria	Burkholderiales	Burkholderiaceae	Hylemonella
dRep.mag.130_1	co.spades.METABAT.2.5kb_053	52.05	1.46	11.11	46.7215	2.42891	4.156	2732	33.6	Bacteria	Proteobacteria	Gammaproteobacteria	Burkholderiales	Burkholderiaceae	Rhizobacter
dRep.mag.131_1	co.spades.CONCOCT.2.5kb_056	56.43	1.87	40	49.7168	2.09349	5.992	2245	32.8	Bacteria	Proteobacteria	Gammaproteobacteria	Burkholderiales	Burkholderiaceae	Rhizobacter
dRep.mag.132_0	co.spades.METABAT.1kb_058	51.98	6.94	25.93	20.8212	1.95746	3.043	2360	33.2	Bacteria	Proteobacteria	Gammaproteobacteria	Burkholderiales	Burkholderiaceae	Rhizobacter	Rhizobacter sp001464195
dRep.mag.133_1	co.spades.DASTOOL.1kb_033	74.5	1.21	60	70.8863	2.75065	2.634	3570	32.2	Bacteria	Proteobacteria	Alphaproteobacteria	Caulobacterales	Parvularculaceae	JACADZ01
dRep.mag.134_1	co.spades.METABAT.1kb_021	63.31	0.99	14.29	60.3385	2.38035	4.722	2850	32.7	Bacteria	Proteobacteria	Alphaproteobacteria	Caulobacterales	Hyphomonadaceae	Terricaulis
dRep.mag.135_1	co.spades.CONCOCT.1kb_043	97.73	0.76	33.33	96.9126	3.86885	287.485	3987	32.5	Bacteria	Proteobacteria	Alphaproteobacteria	Caulobacterales	Hyphomonadaceae	Terricaulis
dRep.mag.136_1	co.spades.CONCOCT.1kb_044	97.78	0.32	0	98.7236	3.1328	122.252	3161	32.3	Bacteria	Proteobacteria	Alphaproteobacteria	Caulobacterales	Hyphomonadaceae	Terricaulis
dRep.mag.137_1	co.spades.DASTOOL.1kb_134	95.54	1.84	0	88.7785	3.25717	75.344	3235	37.1	Bacteria	Bdellovibrionota	Bdellovibrionia	Bdellovibrionales
dRep.mag.138_1	co.spades.DASTOOL.1kb_036	70.96	1.08	0	67.2566	1.97843	2.473	2642	33.7	Bacteria	Proteobacteria	Alphaproteobacteria	Rickettsiales	SXRF01
dRep.mag.139_1	co.spades.METABAT.2.5kb_076	63.16	2.42	100	55.3867	1.30699	6.506	1390	35.9	Bacteria	Proteobacteria	Alphaproteobacteria	Paracaedibacterales
dRep.mag.140_1	co.spades.METABAT.1kb_084	54.04	2.98	33.33	41.933	1.21817	3.976	1364	35.8	Bacteria	Proteobacteria	Alphaproteobacteria	Caedimonadales	Nucleicultricaceae
dRep.mag.141_1	co.spades.METABAT.1kb_107	50.82	0.5	0	50.0127	2.14412	2.429	2759	34.4	Bacteria	Proteobacteria	Alphaproteobacteria	Rhodospirillales	Magnetospirillaceae	Magnetospirillum
dRep.mag.142_0	co.spades.DASTOOL.1kb_032	52.3	0.75	50	50.5522	2.36599	1.796	3170	35.2	Bacteria	Proteobacteria	Alphaproteobacteria	Rhodospirillales	Magnetospirillaceae
dRep.mag.143_1	co.spades.METABAT.1kb_205	82.22	2.17	14.29	74.1167	2.37778	74.673	2103	37	Bacteria	Proteobacteria	Alphaproteobacteria	Paracaedibacterales
dRep.mag.144_1	co.spades.DASTOOL.1kb_154	75.8	1.54	28.57	70.5526	2.05249	10.599	2147	37.5	Bacteria	Proteobacteria	Alphaproteobacteria	UBA9655	UBA9655	UBA9655
dRep.mag.145_1	co.spades.DASTOOL.1kb_160	94.62	0.1	100	96.4818	1.8947	33.393	1827	37.2	Bacteria	Proteobacteria	Alphaproteobacteria	Paracaedibacterales	UBA11393	CAIULA01
dRep.mag.146_1	co.spades.CONCOCT.2.5kb_113	68.1	0	0	70.1032	1.81282	10.149	1828	36.7	Bacteria	Proteobacteria	Alphaproteobacteria	Paracaedibacterales	UBA11393	CAIULA01
dRep.mag.147_1	co.spades.CONCOCT.2.5kb_016	82.22	1.09	0	79.2216	1.99526	80.005	1916	38.7	Bacteria	Proteobacteria	Alphaproteobacteria	UBA9655	UBA9655	UBA9655
dRep.mag.148_1	co.spades.METABAT.2.5kb_013	77.86	0	0	80.0353	1.69521	22.419	1616	37.4	Bacteria	Proteobacteria	Alphaproteobacteria	UBA9655	UBA9655	UBA9655
dRep.mag.149_1	co.spades.DASTOOL.2.5kb_092	95.7	0	0	97.9861	1.93163	37.344	1874	37.9	Bacteria	Proteobacteria	Alphaproteobacteria	UBA9655	UBA9655	UBA9655
dRep.mag.149_2	co.spades.DASTOOL.1kb_161	96.77	0	0	99.1558	2.07842	59.112	1954	37.8	Bacteria	Proteobacteria	Alphaproteobacteria	UBA9655	UBA9655	UBA9655
dRep.mag.150_1	co.spades.DASTOOL.1kb_103	99.33	0.23	50	100.804	3.56178	104.104	3504	34.4	Bacteria	Proteobacteria	Alphaproteobacteria	Rhodobacterales	Rhodobacteraceae	Tabrizicola	Tabrizicola sp002280405
dRep.mag.151_1	co.spades.DASTOOL.1kb_063	70.6	0.1	0	71.8934	0.883522	3.862	1007	41	Bacteria	Proteobacteria	Alphaproteobacteria	Holosporales
dRep.mag.152_1	co.spades.METABAT.1kb_038	71.58	2.59	0	60.3675	1.35644	2.986	1733	31.8	Bacteria	Proteobacteria	Alphaproteobacteria	Rickettsiales	UBA3002
dRep.mag.153_0	co.spades.CONCOCT.1kb_119	56.92	1.34	20	52.4273	0.897267	7.56	902	37.6	Bacteria	Proteobacteria	Alphaproteobacteria	Rickettsiales	Rickettsiaceae	GCA-2402195
dRep.mag.154_1	co.spades.DASTOOL.2.5kb_001	94.62	2.15	0	85.9287	2.16931	13.104	2304	33.8	Bacteria	Proteobacteria	Alphaproteobacteria	Rickettsiales	UBA998
dRep.mag.155_1	co.spades.METABAT.2.5kb_172	61.73	2.03	14.29	53.7054	2.49066	4.684	2666	32.9	Bacteria	Proteobacteria	Alphaproteobacteria	Rhizobiales	Hyphomicrobiaceae
dRep.mag.156_1	co.spades.CONCOCT.2.5kb_134	98.79	2.06	0	91.2359	3.72217	310.275	3557	33.6	Bacteria	Proteobacteria	Alphaproteobacteria	Rhizobiales	Hyphomicrobiaceae	Hyphomicrobium
dRep.mag.157_1	co.spades.DASTOOL.2.5kb_007	91.16	2.58	0	80.3705	7.78615	16.635	7027	34.7	Bacteria	Desulfobacterota_B	Binatia	UBA12015
dRep.mag.158_1	co.spades.METABAT.1kb_050	72.71	3.65	26.67	57.2124	2.23807	3.613	2748	32.3	Bacteria	Actinobacteriota	Actinomycetia	Actinomycetales	Microbacteriaceae	Chryseoglobus
dRep.mag.159_1	co.spades.DASTOOL.1kb_045	57.84	0	0	59.6729	3.52356	4.632	3793	36.3	Bacteria	Myxococcota	UBA9160	UBA9160	UBA4427
dRep.mag.160_1	co.spades.DASTOOL.2.5kb_146	96.11	4.64	0	75.1263	5.93831	27.076	5562	34.3	Bacteria	Proteobacteria	Gammaproteobacteria	Ga0077536	Ga0077536	UBA981
dRep.mag.161_1	co.spades.CONCOCT.1kb_007	88.54	0.34	0	89.0266	2.60493	23.618	2626	33.4	Bacteria	Proteobacteria	Alphaproteobacteria	Sphingomonadales	Sphingomonadaceae	Sphingomonas
dRep.mag.162_1	co.spades.DASTOOL.1kb_136	99.66	0.93	20	97.5378	3.56449	48.255	3465	32.2	Bacteria	Proteobacteria	Alphaproteobacteria	Sphingomonadales	Sphingomonadaceae	Sphingomonas	Sphingomonas ginsenosidimutans
dRep.mag.163_1	co.spades.DASTOOL.1kb_155	97.49	0.51	50	97.6686	3.68717	88.541	3643	33.5	Bacteria	Proteobacteria	Alphaproteobacteria	Sphingomonadales	Sphingomonadaceae	Sphingomonas	Sphingomonas sp001464615
dRep.mag.164_1	co.spades.METABAT.1kb_062	54.02	0	0	55.9297	2.67728	6.598	2841	33.3	Bacteria	Proteobacteria	Alphaproteobacteria	Sphingomonadales	Sphingomonadaceae	Sphingomonas
dRep.mag.165_1	co.spades.CONCOCT.2.5kb_018	64.39	8.62	20	24.8641	2.6656	5.015	3068	33	Bacteria	Proteobacteria	Alphaproteobacteria	Sphingomonadales	Sphingomonadaceae	Sphingomonas
dRep.mag.166_1	co.spades.DASTOOL.1kb_159	98.58	1.54	33.33	93.7781	3.22367	58.834	3223	32.9	Bacteria	Proteobacteria	Alphaproteobacteria	Sphingomonadales	Sphingomonadaceae	Sphingomonas
dRep.mag.166_2	time.spades.CONCOCT.2.5kb_086	84.87	1.86	50	78.6219	3.16038	17.528	3213	33	Bacteria	Proteobacteria	Alphaproteobacteria	Sphingomonadales	Sphingomonadaceae	Sphingomonas
dRep.mag.167_1	co.spades.METABAT.2.5kb_033	96.81	0.68	75	96.2483	2.64936	45.348	2596	32.5	Bacteria	Proteobacteria	Alphaproteobacteria	Sphingomonadales	Sphingomonadaceae	Sphingomonas
dRep.mag.168_1	co.spades.METABAT.1kb_203	89.87	2.68	53.85	79.9149	3.22134	10.079	3446	32.6	Bacteria	Proteobacteria	Alphaproteobacteria	Sphingomonadales	Sphingomonadaceae	Sphingomonas	Sphingomonas sp002083475
dRep.mag.169_1	co.spades.METABAT.1kb_127	97.87	0.37	50	98.8087	3.10529	161.239	3033	32.7	Bacteria	Proteobacteria	Alphaproteobacteria	Sphingomonadales	Sphingomonadaceae	Sphingomonas
dRep.mag.170_1	co.spades.DASTOOL.2.5kb_025	83.22	1.47	42.86	78.452	2.85272	8.017	3060	35.2	Bacteria	Proteobacteria	Alphaproteobacteria	Sphingomonadales	Sphingomonadaceae	Novosphingobium	Novosphingobium sp013822005
dRep.mag.171_1	co.spades.CONCOCT.1kb_029	99.2	0.68	0	98.2661	3.6756	85.554	3480	34.5	Bacteria	Proteobacteria	Alphaproteobacteria	Sphingomonadales	Sphingomonadaceae	Blastomonas	Blastomonas ursincola
dRep.mag.172_1	co.spades.DASTOOL.2.5kb_017	98.22	0.76	25	96.8913	4.54903	36.519	4346	34.1	Bacteria	Proteobacteria	Alphaproteobacteria	Sphingomonadales	Sphingomonadaceae	Novosphingobium
dRep.mag.173_0	co.spades.DASTOOL.1kb_046	52.15	2.57	69.23	42.8536	2.7984	3.538	3442	34.1	Bacteria	Proteobacteria	Alphaproteobacteria	Sphingomonadales	Sphingomonadaceae	Novosphingobium	Novosphingobium sp900117425
dRep.mag.174_0	co.spades.METABAT.1kb_126	68.41	6.4	27.03	39.933	2.69772	3.857	3148	33.7	Bacteria	Proteobacteria	Alphaproteobacteria	Sphingomonadales	Sphingomonadaceae	Novosphingobium
dRep.mag.175_1	co.spades.METABAT.1kb_032	69.59	5.66	11.11	43.6782	2.03905	3.302	2538	34.1	Bacteria	Proteobacteria	Alphaproteobacteria	Sphingomonadales	Sphingomonadaceae	Sphingopyxis
dRep.mag.176_1	co.spades.DASTOOL.1kb_104	96.21	0.55	50	95.8792	3.06256	19.429	3100	33.9	Bacteria	Proteobacteria	Alphaproteobacteria	Sphingomonadales	Sphingomonadaceae	Erythrobacter
dRep.mag.177_1	time.spades.CONCOCT.2.5kb_019	94.93	0.71	25	93.8937	3.02365	47.036	2933	34.6	Bacteria	Proteobacteria	Alphaproteobacteria	Sphingomonadales	Sphingomonadaceae	Qipengyuania
dRep.mag.178_1	co.spades.DASTOOL.1kb_012	60.81	1.3	0	56.0038	1.54846	2.441	2076	33.2	Bacteria	Proteobacteria	Alphaproteobacteria	Caulobacterales	Hyphomonadaceae
dRep.mag.179_1	co.spades.DASTOOL.2.5kb_083	95.83	0.63	50	95.3433	3.03303	49.732	2954	34.1	Bacteria	Proteobacteria	Alphaproteobacteria	Rhizobiales	UBA4765	UBA4765	UBA4765 sp002365175
dRep.mag.180_1	co.spades.METABAT.1kb_041	83.54	3.34	40	70.2211	3.44578	12.308	3578	34.5	Bacteria	Proteobacteria	Alphaproteobacteria	Rhizobiales	Beijerinckiaceae	28-YEA-48
dRep.mag.181_1	co.spades.METABAT.2.5kb_082	84	7.26	10	50.4563	4.17286	11.498	4412	34.4	Bacteria	Proteobacteria	Alphaproteobacteria	Rhizobiales	Beijerinckiaceae	28-YEA-48
dRep.mag.182_1	co.spades.DASTOOL.1kb_091	83.33	1.13	0	79.5439	6.00568	5.343	6805	33.6	Bacteria	Proteobacteria	Alphaproteobacteria	Rhizobiales	Beijerinckiaceae	Methylobacterium	Methylobacterium organophilum
dRep.mag.183_1	co.spades.DASTOOL.1kb_152	98.25	0.06	100	100.217	5.97894	25.975	6031	33.4	Bacteria	Proteobacteria	Alphaproteobacteria	Rhizobiales	Beijerinckiaceae	Methylobacterium
dRep.mag.184_1	time.spades.CONCOCT.1kb_002	99.69	0.04	0	101.91	5.41474	69.324	5365	34.1	Bacteria	Proteobacteria	Alphaproteobacteria	Rhizobiales	Beijerinckiaceae	Methylobacterium
dRep.mag.185_1	co.spades.DASTOOL.1kb_088	96.84	0.34	66.67	97.4725	4.92393	16.281	4903	33.5	Bacteria	Proteobacteria	Alphaproteobacteria	Rhizobiales	Beijerinckiaceae	Methylobacterium
dRep.mag.186_1	time.spades.CONCOCT.2.5kb_061	99.46	1.42	25	95.735	4.52347	1096.68	4221	33.2	Bacteria	Proteobacteria	Alphaproteobacteria	Rhizobiales	Hyphomicrobiaceae	Hyphomicrobium
dRep.mag.187_1	co.spades.CONCOCT.1kb_066	99.28	2.3	0	90.476	4.51799	246.623	4418	34.1	Bacteria	Proteobacteria	Alphaproteobacteria	Rhizobiales	Hyphomicrobiaceae	Hyphomicrobium
dRep.mag.188_1	co.spades.DASTOOL.2.5kb_064	91.99	2.42	44.44	83.067	3.02412	15.964	2994	32.4	Bacteria	Proteobacteria	Alphaproteobacteria	Rhizobiales	Hyphomicrobiaceae	Hyphomicrobium
dRep.mag.189_1	co.spades.DASTOOL.2.5kb_105	99.68	0.92	0	97.4836	2.76115	64.154	2881	33.9	Bacteria	Proteobacteria	Alphaproteobacteria	Caulobacterales	Caulobacteraceae	Brevundimonas
dRep.mag.190_1	co.spades.METABAT.1kb_079	94.36	1.79	44.44	88.3469	3.01276	19.181	3160	33.7	Bacteria	Proteobacteria	Alphaproteobacteria	Caulobacterales	Caulobacteraceae	Brevundimonas
dRep.mag.191_1	co.spades.DASTOOL.2.5kb_091	98.59	1.18	50	95.5301	3.60394	31.64	3631	33.7	Bacteria	Proteobacteria	Alphaproteobacteria	Caulobacterales	Caulobacteraceae	Brevundimonas
dRep.mag.192_1	co.spades.METABAT.2.5kb_024	97.78	1.62	25	92.3722	3.04801	37.533	3074	34.1	Bacteria	Proteobacteria	Alphaproteobacteria	Caulobacterales	Caulobacteraceae	Brevundimonas
dRep.mag.193_1	co.spades.METABAT.2.5kb_069	98.08	1.99	0	90.5675	6.29557	75.003	6005	34.1	Bacteria	Proteobacteria	Alphaproteobacteria	Rhizobiales	Xanthobacteraceae	VAZQ01
dRep.mag.194_1	co.spades.METABAT.1kb_191	85.85	6.75	61.9	58.6056	7.29151	45.147	7121	34.3	Bacteria	Proteobacteria	Alphaproteobacteria	Rhizobiales	Xanthobacteraceae	Z2-YC6860
dRep.mag.194_2	co.spades.METABAT.2.5kb_009	89.53	2.69	46.67	79.5822	7.73763	31.152	7596	34.3	Bacteria	Proteobacteria	Alphaproteobacteria	Rhizobiales	Xanthobacteraceae	Z2-YC6860
dRep.mag.195_1	co.spades.DASTOOL.2.5kb_020	81.18	3.18	18.75	67.8956	6.47439	10.931	6813	34.2	Bacteria	Proteobacteria	Alphaproteobacteria	Rhizobiales	Xanthobacteraceae	Bradyrhizobium
dRep.mag.196_1	co.spades.DASTOOL.1kb_069	91.64	1.85	44.44	85.639	3.35361	71.414	3290	34.3	Bacteria	Proteobacteria	Alphaproteobacteria	Rhizobiales	Xanthobacteraceae	Afipia
dRep.mag.197_0	co.spades.METABAT.1kb_086	70.45	2.35	16.67	61.1831	2.66867	15.228	2744	34	Bacteria	Proteobacteria	Alphaproteobacteria	Rhizobiales	Xanthobacteraceae	Afipia
dRep.mag.198_1	co.spades.CONCOCT.1kb_013	87.99	0.31	0	88.822	3.46555	58.079	3288	34	Bacteria	Proteobacteria	Alphaproteobacteria	Rhizobiales	Beijerinckiaceae
dRep.mag.199_1	co.spades.CONCOCT.1kb_128	98.1	0.63	0	97.6014	3.00413	200.774	3007	34.2	Bacteria	Proteobacteria	Alphaproteobacteria	Rhizobiales	Xanthobacteraceae	Ga0077548
dRep.mag.200_1	time.spades.CONCOCT.1kb_050	96.73	0.16	100	98.53	5.3962	75.87	5292	33.9	Bacteria	Proteobacteria	Alphaproteobacteria	Rhizobiales	Beijerinckiaceae	Bosea
dRep.mag.201_0	co.spades.METABAT.1kb_156	50.93	7.51	6.38	15.5699	3.0304	2.639	3855	33.5	Bacteria	Proteobacteria	Alphaproteobacteria	Rhizobiales	Beijerinckiaceae	Bosea	Bosea sp001713455
dRep.mag.202_1	co.spades.CONCOCT.2.5kb_034	78.01	1	0	75.0659	3.82059	12.936	3871	33.8	Bacteria	Proteobacteria	Alphaproteobacteria	Rhodospirillales	Rhodospirillaceae	SHVO01
dRep.mag.203_1	co.spades.METABAT.2.5kb_153	93.94	1.61	28.57	88.5009	4.90256	20.04	5193	34.9	Bacteria	Proteobacteria	Alphaproteobacteria	Reyranellales	Reyranellaceae	Reyranella
dRep.mag.204_1	co.spades.DASTOOL.1kb_149	96.51	2.69	28.57	86.3726	8.46388	122.473	8285	35.1	Bacteria	Proteobacteria	Alphaproteobacteria	Reyranellales	Reyranellaceae	Reyranella
dRep.mag.205_1	co.spades.DASTOOL.1kb_113	95.88	1.74	25	89.7481	6.04079	18.456	6152	34.1	Bacteria	Proteobacteria	Alphaproteobacteria	Acetobacterales	Acetobacteraceae
dRep.mag.206_0	co.spades.METABAT.1kb_097	53.76	3.36	9.09	39.0222	4.13325	3.262	5092	34	Bacteria	Proteobacteria	Alphaproteobacteria	Acetobacterales	Acetobacteraceae
dRep.mag.207_1	co.spades.DASTOOL.2.5kb_112	58.35	4.73	8.33	36.9197	3.86571	4.481	4442	34	Bacteria	Proteobacteria	Alphaproteobacteria	Acetobacterales	Acetobacteraceae	Roseomonas_A
dRep.mag.208_1	co.spades.DASTOOL.1kb_109	98.13	0	0	100.245	4.55806	16.983	4720	33.9	Bacteria	Proteobacteria	Alphaproteobacteria	Acetobacterales	Acetobacteraceae
dRep.mag.209_1	co.spades.METABAT.1kb_048	97.76	1.16	33.33	94.4943	5.19329	19.742	5263	33.9	Bacteria	Proteobacteria	Alphaproteobacteria	Acetobacterales	Acetobacteraceae	Roseococcus
dRep.mag.210_1	co.spades.DASTOOL.2.5kb_131	98.07	1.21	25	94.8088	5.40041	93.904	5117	34.1	Bacteria	Proteobacteria	Alphaproteobacteria	Rhizobiales	Hyphomicrobiaceae	AWTP1-13
dRep.mag.211_1	co.spades.METABAT.2.5kb_085	98.34	0.47	50	98.7746	4.38387	125.68	4261	33.1	Bacteria	Proteobacteria	Alphaproteobacteria	Rhizobiales	Phreatobacteraceae	Phreatobacter	Phreatobacter oligotrophus
dRep.mag.212_1	co.spades.DASTOOL.2.5kb_003	88.11	1.27	50	84.525	4.42665	18.197	4469	33.3	Bacteria	Proteobacteria	Alphaproteobacteria	Rhizobiales	Phreatobacteraceae	Phreatobacter
dRep.mag.213_1	co.spades.CONCOCT.2.5kb_090	98.41	0.48	0	98.4827	2.81778	88.186	2620	35.6	Bacteria	Proteobacteria	Gammaproteobacteria	Burkholderiales	Nitrosomonadaceae	Nitrosomonas
dRep.mag.214_1	co.spades.CONCOCT.2.5kb_021	91.23	0.24	0	92.1622	2.5295	18.382	2459	36	Bacteria	Proteobacteria	Gammaproteobacteria	Burkholderiales	Nitrosomonadaceae	Nitrosomonas	Nitrosomonas sp000175095
dRep.mag.215_1	time.spades.CONCOCT.1kb_041	98.78	0.03	0	101.224	3.0212	154.245	2776	35.2	Bacteria	Proteobacteria	Gammaproteobacteria	Burkholderiales	Nitrosomonadaceae	Nitrosomonas
dRep.mag.216_1	co.spades.CONCOCT.2.5kb_026	97.85	1.56	28.57	92.7983	2.96413	40.301	2761	35.3	Bacteria	Proteobacteria	Gammaproteobacteria	Burkholderiales	Nitrosomonadaceae	Nitrosomonas
dRep.mag.217_1	co.spades.METABAT.2.5kb_161	85.89	1.1	75	83.4605	2.81841	30.977	2664	34.8	Bacteria	Proteobacteria	Gammaproteobacteria	Burkholderiales	Nitrosomonadaceae	Nitrosomonas	Nitrosomonas sp002083595
dRep.mag.218_0	co.spades.DASTOOL.2.5kb_018	51.81	3.59	50	37.6392	2.36909	9.297	2319	34.9	Bacteria	Proteobacteria	Gammaproteobacteria	Burkholderiales	Nitrosomonadaceae	Nitrosomonas
dRep.mag.219_1	co.spades.DASTOOL.2.5kb_044	100	0.43	0	100.782	2.27314	730.321	2183	33.2	Bacteria	Proteobacteria	Gammaproteobacteria	Burkholderiales	Methylophilaceae	Methylotenera_A	Methylotenera_A sp002083635
dRep.mag.220_1	co.spades.CONCOCT.1kb_053	72.41	1.54	33.33	67.1218	3.24726	6.266	3086	33.5	Bacteria	Proteobacteria	Gammaproteobacteria	Burkholderiales	Burkholderiaceae	Undibacterium
dRep.mag.221_0	co.spades.DASTOOL.1kb_008	54.82	2.05	16.67	46.525	1.35348	1.685	1979	34.8	Bacteria	Bdellovibrionota	Bdellovibrionia	Bdellovibrionales	Bdellovibrionaceae	Pseudobdellovibrio
dRep.mag.222_1	co.spades.CONCOCT.1kb_034	97.71	0.47	0	97.7646	2.66079	64.432	2672	38.4	Bacteria	Proteobacteria	Gammaproteobacteria	Burkholderiales	JABEVD01	JABEVD01
dRep.mag.223_1	co.spades.DASTOOL.1kb_031	84.94	3.48	7.14	69.6744	3.93112	5.915	4196	36.9	Bacteria	Bacteroidota	Bacteroidia	Cytophagales	Cyclobacteriaceae	ELB16-189
dRep.mag.224_1	co.spades.DASTOOL.1kb_047	73.05	5.67	62.79	49.9462	3.6473	2.355	4595	33.6	Bacteria	Proteobacteria	Gammaproteobacteria	Enterobacterales	Alteromonadaceae	Pararheinheimera
dRep.mag.225_1	co.spades.DASTOOL.1kb_024	76.04	1.56	60	70.9724	1.731	3.915	2062	34.5	Bacteria	Proteobacteria	Alphaproteobacteria	Micavibrionales_A	RGZA01	RGZA01
dRep.mag.226_0	co.spades.DASTOOL.1kb_039	69.1	1.79	28.57	62.3346	3.2244	2.22	3793	39	Bacteria	Bacteroidota	Bacteroidia	Cytophagales	UBA9547
dRep.mag.227_1	co.spades.DASTOOL.1kb_101	68.19	1.62	37.5	62.4559	1.26721	3.287	1455	33.7	Bacteria	Proteobacteria	Gammaproteobacteria	Burkholderiales	Neisseriaceae
dRep.mag.228_1	co.spades.DASTOOL.1kb_075	71.49	2.66	0	59.9827	1.6969	3.849	1962	34.7	Bacteria	Proteobacteria	Gammaproteobacteria	UBA1113	UBA1113	VFKP01
dRep.mag.229_1	co.spades.CONCOCT.1kb_091	50.1	0	0	52.0372	1.92462	7.489	1834	33.2	Bacteria	Proteobacteria	Gammaproteobacteria	UBA1113	UBA1113	JABEVJ01
dRep.mag.230_0	co.spades.METABAT.1kb_077	55.06	6.57	6.25	24.3303	1.4299	2.626	1790	33.1	Bacteria	Proteobacteria	Gammaproteobacteria	JABDGN01	JABDGN01
Average	-	81.9824	2.04026	21.3387	74.4048	3.46397	69.8742	3464.14	34.8854	-	-	-	-	-	-	-
Standard deviation	-	16.3944	1.92955	27.1382	21.7953	1.71789	147.898	1550.46	1.71002	-	-	-	-	-	-	-
Minimum	-	50.04	0	0	4.13023	0.466719	1.447	590	31.5	-	-	-	-	-	-	-
Maximum	-	100	9.89	100	102.377	9.21557	1096.68	8285	41	-	-	-	-	-	-	-
