## Supplementary material for "Evaluating *de novo* assembly and binning strategies for time-series drinking water metagenomes": Table S15

### Sheet: Sheet1
Table S15: Summary statistics of SRG that were unique and shared across the 8 assembly/binning combinations.
Parameter	Unique (n=29)	Shared (but not all) (n=125)	Shared (n=79)
Total size (Mbp, M ± SD)	3.99 ± 1.83	3.28 ± 1.66	2.84 ± 1.26
Number Contigs (count, M ± SD)	3711.04 ± 1616.86	3332.92 ± 1524.91	3357.14 ± 1441.23
N50 (kbp, M ± SD)	158.74 ± 222.84	29.04 ± 44.22	3.8 ± 2.76
GC content (%, M ± SD)	34.99 ± 1.66	34.73 ± 1.71	35.29 ± 1.79
Completeness (%, M ± SD)	94.03 ± 8.3	80.07 ± 14.53	57.41 ± 7.03
Contamination (%, M ± SD)	1.3 ± 1.17	1.94 ± 1.72	4.48 ± 2.49
Strain heterogeneity (M ± SD)	18.17 ± 29.1	23.89 ± 27.47	18.96 ± 18.43
Total number bins (count)	29	125	79
Mapping rate (%) 1kbp	45.98*,44.51**,41.14***,39.13****	20.83*, 22.12**, 32.41***, 31.42****	0.03*, 0.00**, 0.71***, 1.62****
Mapping rate (%) 2.5kbp	47.63*,44.20**,40.25***,39.49****	17.97*, 21.51**, 32.32***, 30.2***	0.00*, 0.00**, 0.30***, 0.01****
*metaSPAdes co-assembly CONCOCT, **metaSPAdes co-assembly DAS Tool, ***metaSPAdes co-assembly MetaBAT, ****metaSPAdes time-discrete assembly CONCOCT
