## Supplementary material for "Evaluating *de novo* assembly and binning strategies for time-series drinking water metagenomes": Table S16

### Sheet: Sheet1
Table S16.1: PERMANOVA results based on structure-based Bray-Curtis dissimilarities on time point, asssembly/binning approach, and contig size.
Column1	df	SS	MS	F.Model	R2	Pr(>F)
Time point	11	5.05879	0.45989	50.9163	0.703449	0.001
Assembly /binning strategy	3	2.61359	0.871197	96.4538	0.263432	0.001
Contig size	1	0.24161	0.24161	26.7496	0.033597	0.001
Residuals	80	0.722582	0.00903228		-0.000478476
Total	95	7.19141			1
Table S16.1: PERMANOVA results based on membership-based Jaccard dissimilarities on time point, asssembly/binning approach, and contig size.
Column1	cd	SS	MS	F.Model	R2	Pr(>F)
Time point	11	9.07978	0.825435	108.88	0.636547	0.001
Assembly /binning strategy	3	4.15705	1.38568	182.78	0.291434	0.001
Contig size	1	0.420789	0.420789	55.5046	0.0294998	0.001
Residuals	80	0.606492	0.00758115		0.0425187
Total	95	14.2641	NA
